# Integrated tear proteomics define the molecular blueprint of corneal epithelial repair

**DOI:** 10.1101/2025.07.17.665304

**Authors:** Nadege Feret, Marilou Decoudu, Jerome Vialaret, Christophe Hirtz, Vincent Daien, Frederic Michon

## Abstract

The tear film plays an essential role in corneal protection and regeneration following injury. Although the cornea is a structurally conserved organ across terrestrial vertebrates, the extent to which tear film mediated wound healing responses are evolutionarily conserved remains unclear. This study aimed to identify core and species-specific molecular pathways activated in the tear film during corneal wound healing in humans and mice. We conducted a meta analysis of tear proteomic datasets from human subjects undergoing photorefractive keratectomy (PRK) and mice subjected to mechanical corneal abrasion. Differentially expressed proteins were identified and subjected to Reactome and Gene Ontology (GO) enrichment analyses to determine conserved and divergent biological responses. Approximately one third of the tear film proteomic response to corneal injury was conserved across species. Shared upregulated pathways included complement activation, actin cytoskeletal remodeling, protein synthesis, and acute inflammatory responses. Simultaneously, pathways related to adaptive immunity, proteolysis, and general metabolism were consistently downregulated. Human specific responses were enriched in secretory pathways, vesicle trafficking, and immune surveillance, whereas murine specific responses highlighted mitochondrial activation, oxidative metabolism, and stress adaptation. These distinctions reflect species dependent physiological strategies in managing epithelial repair. Our findings reveal a conserved molecular framework that governs corneal wound healing across species, with notable species specific adaptations. This cross species comparison underscores the translational relevance of tear film analysis and supports the development of targeted therapies tailored to human specific wound healing mechanisms in ocular surface disease.
