## Supplementary material for "Integrated tear proteomics define the molecular blueprint of corneal epithelial repair": Table S1

### Sheet: Sheet1
Proteins upregulated in mouse	Proteins downregulated in mouse	Proteins upregulated in human	Proteins downregulated in human
Alb	Aacs	A1BG	AAMDC
A1bg	Abcf1	A2M	ABHD14B
Aars1	Abhd14b	ABCE1	ABRACL
Abce1	Abi1	ABCF1	ACE
Abcf2	Abracl	ABLIM1	ACYP2
Abo	Acot11	ACLY	ADGRG1
Acaa2	Acp1	ACTN1	ADGRG6
Acaca	Acss2	ACTN4	ADK
Acad9	Actb	ACTR1A	AK1
Acat1	Actn4	ADGRV1	ALPL
Acot9	Actr10	AFM	ANXA3
Acp3	Actr1a	AGL	ANXA4
Actn1	Adar	AGR2	ANXA5
Adam10	Add1	AGRN	ARHGDIA
Adam9	Adh1	AGT	ARRDC1
Add3	Adh5	AHNAK	B2M
Adpgk	Adh7	AHSG	B3GALT5
Afg2a	Adprs	AIMP1	BCAT2
Agt	Adrm1	ALB	BLMH
Ahsg	Afdn	ALCAM	BLTP2
Ak3	Akr1a1	ALDH3A1	BPNT1
Alcam	Akr1b1	ALDH7A1	CANT1
Aldh1a3	Akr1b7	AMBP	CARD9
Aldh1a7	Akr1b8	AMY2B	CASP7
Aldh2	Akr1e2	ANO1	CD58
Anp32b	Akr7a2	ANP32A	CD59
Anpep	Alad	ANP32B	CHST14
Anxa1	Aldh1a1	ANPEP	CLIC6
Anxa8	Aldh3a1	ANXA2	CMPK1
Apcs	Aldh3b2	ANXA6	CPNE1
Apmap	Alox12	AP1B1	CRYM
Apoa1	Alox12e	AP1M2	CTSF
Apoa4	Ankrd13a	AP1S1	CTSV
Apoe	Anp32a	AP2A1	EFNA1
Aprt	Anxa11	AP2A2	EGF
Aqp3	Anxa3	APCS	EGFL6
Arf6	Anxa6	APEX1	ENPP3
Arsb	Anxa7	API5	ENPP4
Asah1	Aox3	APOA1	EPHA7
Atic	Ap1b1	APOA2	F11R
Atp1a1	Ap1g1	APOA4	FAM3D
Atp1b3	Ap1g2	APOB	FBXO2
Atp2b1	Ap1m2	APOC1	FOLH1
Atp5f1a	Ap1s1	APOC3	FOLR1
Atp5f1c	Ap2a1	APOD	FUT3
Atp5pd	Ap2a2	APOE	FUT6
Atp6ap1	Ap2m1	APOH	FZD2
Atp6ap2	Ap2s1	APOL1	GAA
Atp9a	Ap3b1	AQP5	GALNT2
Azgp1	Ap3d1	ARCN1	GALNT3
B2m	Ap3m1	ARF1	GBA1
B4galnt1	Apeh	ARF4	GBP1
B4galnt2	Arcn1	ARF5	GFPT1
B4galt1	Arf2	ARF6	GGT6
Baiap2	Arf4	ARFIP1	GP2
Bicd2	Arf5	ARHGAP1	GPC4
Bpifb9a	Arfip1	ARL1	GPRC5B
Btd	Arg1	ARPC1A	GPRC5C
Bub3	Arhgap1	ARPC2	GUK1
Bzw1	Arhgap27	ARPC4	HDHD2
Bzw2	Arhgdia	ARPC5	HINT1
C1rl	Arhgdib	ARPC5L	ICAM1
C3	Arhgef10l	ARPIN	IGHA1
Ca13	Arhgef18	ASAH1	IGHM
Ca6	Arl1	ATP1A1	IGHV1-18
Cad	Arl3	ATP1B1	IGHV1-2
Calr	Armc8	ATP5F1A	IGHV1-24
Canx	Arpc1a	ATP5F1B	IGHV1-3
Cars1	Arpc1b	ATP5ME	IGHV1-45
Casp3	Arpc2	ATP5PO	IGHV1-46
Cbr2	Arpc3	BAG3	IGHV1-58
Cbx3	Arpc4	BAIAP2	IGHV1-69
Ccl9	Arpc5l	BCAS1	IGHV1-69D
Cd14	Arpp19	BCL2L13	IGHV1-8
Cd82	Asl	BRK1	IGHV2-26
Ceacam1	Asprv1	BTF3	IGHV2-5
Celsr3	Atg3	BTF3L4	IGHV2-70D
Ces1c	Atg7	C1QB	IGHV3-13
Cfb	Atox1	C1QC	IGHV3-15
Cfd	Atp6v1a	C1R	IGHV3-20
Cfl1	Atp6v1b2	C1S	IGHV3-21
Chd2	Atp6v1c1	C2	IGHV3-23
Chid1	Atp6v1d	C3	IGHV3-30
Chst1	Atp6v1e1	C4A	IGHV3-33
Cldn4	Atp6v1f	C4B	IGHV3-35
Cldn7	Atp6v1g1	C4BPA	IGHV3-38
Cln5	Atp6v1h	C5	IGHV3-38-3
Clu	Bag1	C6	IGHV3-43
Cnn3	Bag2	C6orf132	IGHV3-49
Cnot1	Birc6	C7	IGHV3-53
Cog1	Blvrb	C8A	IGHV3-64
Col7a1	Bpnt1	C8B	IGHV3-64D
Commd10	Brox	C8G	IGHV3-7
Cops8	Bspry	C9	IGHV3-72
Cox5a	Btf3l4	CA2	IGHV3-73
Cp	Ca2	CA6	IGHV3-74
Cpd	Cab39	CAB39	IGHV3-9
Cpe	Cab39l	CALML5	IGHV4-28
Cpq	Calm1	CALR	IGHV4-30-2
Creg1	Calml3	CALU	IGHV4-39
Crip2	Camk1d	CAMP	IGHV4-4
Cs	Camk2d	CANX	IGHV5-10-1
Csde1	Cand1	CAPZA2	IGHV5-51
Csnk1a1	Cap1	CARMIL1	IGHV6-1
Csrp1	Capg	CAST	IGKC
Cst3	Capn1	CCL28	IGKJ1
Ctnnb1	Capn13	CD2AP	IGKV1-12
Ctps1	Capn2	CD44	IGKV1-13
Ctsb	Capn7	CD46	IGKV1-16
Ctsc	Capns1	CD55	IGKV1-17
Ctsd	Capza1	CD63	IGKV1-27
Ctsl	Capza2	CD82	IGKV1-33
Ctsz	Capzb	CD9	IGKV1-39
Cul4b	Casp1	CDH1	IGKV1-5
Cyb5r3	Casp7	CEACAM1	IGKV1-8
Cyrib	Casp8	CEACAM5	IGKV1D-16
Dag1	Cbr1	CEACAM7	IGKV1D-8
Ddost	Cbr3	CFB	IGKV2-24
Ddx17	Cd2ap	CFD	IGKV2-28
Ddx39b	Cda	CFH	IGKV2-40
Ddx3x	Cdc42	CFHR1	IGKV2D-29
Ddx5	Cdk5	CFHR2	IGKV2D-30
Dhfr	Cert1	CFI	IGKV3-11
Dhrs7	Ces1d	CGA	IGKV3-20
Dhx15	Cfap54	CHI3L1	IGKV3-7
Dld	Cfl2	CIB1	IGKV3D-11
Dmbt1	Chit1	CIRBP	IGKV3D-15
Dnajb1	Chmp1a	CLDN3	IGKV3D-20
Dnajb11	Chmp4b	CLDN7	IGKV4-1
Dnajc3	Chmp5	CLEC3B	IGKV6-21
Dnase1	Clic1	CLIC4	IGKV6D-21
Dpp4	Clic3	CLINT1	IGLC2
Dsg1a	Clic5	CLTA	IGLC7
Dsg3	Clint1	CLTC	IGLL1
Dsp	Clta	CNN2	IGLV1-36
Dtnb	Cltb	COMMD4	IGLV1-40
Dus2	Cltc	COPA	IGLV1-47
Dyrk1a	Cmah	COPB1	IGLV1-51
Echs1	Cmas	COPG1	IGLV2-11
Ecm1	Cmbl	COPZ1	IGLV2-14
Edem2	Cmpk1	CORO1A	IGLV2-18
Eef1b	Cndp2	COTL1	IGLV2-23
Eef1g	Coasy	CP	IGLV2-8
Eef2	Cobll1	CPD	IGLV3-1
Efcc1	Commd3	CPN2	IGLV3-10
Eftud2	Commd4	CPNE3	IGLV3-16
Egf	Comt	CRKL	IGLV3-19
Egfr	Copa	CRTAC1	IGLV3-21
Ehd1	Copb1	CRTAP	IGLV3-25
Eif3b	Copb2	CSNK2A1	IGLV3-27
Eif3f	Copg2	CST2	IGLV3-9
Eif3l	Cops5	CST5	IGLV4-3
Eif4a1	Cops7a	CTNNA1	IGLV4-69
Eif4a3	Copz1	CTNND1	IGLV5-37
Eif4g2	Coro1b	CTSH	IGLV5-39
Eif5	Coro1c	CTSZ	IGLV5-45
Eif6	Coro2a	CXCL17	IGLV5-48
Elavl1	Crip1	CYFIP1	IGLV5-52
Endod1	Crk	DARS1	IGLV6-57
Enpp3	Crot	DAZAP1	IGLV7-43
Ephx1	Cryab	DCPS	IGLV7-46
Eppk1	Cryga	DCTN4	IGLV8-61
Eps8	Cryl1	DDB1	IGLV9-49
Erap1	Csad	DDOST	IGSF10
Erc2	Csk	DDX1	IL1RN
Ermp1	Csnk2a1	DDX17	ITPA
Erp44	Csta	DDX23	JCHAIN
Etfb	Cstb	DDX39B	LACRT
F5	Ctsh	DDX6	LANCL1
Fabp5	Cttn	DHX15	LAP3
Faf1	Cul3	DIABLO	LCN2
Fam3a	Cuta	DKK4	LFNG
Fam3d	Cyb5r4	DMBT1	LPO
Fetub	Cyfip1	DNAJB9	LRRC26
Fgfbp1	Cyp2f2	DNAJC3	LSAMP
Fkbp2	Cyth3	DPP4	LYPLA2
Fkbp4	Czib	DPYSL3	MAN1A1
Flna	Dbnl	DSC3	MAN2A1
FRRS1	Dctn1	DSG2	MAN2A2
Fuca2	Dctn2	DYNLL1	MELTF
Furin	Dctn3	DYNLRB1	MGLL
G3bp1	Dctn4	ECM1	MMP7
Gal3st2	Dcun1d1	EDN3	MOCS3
Galc	Dcxr	EEF1B2	MOGS
Galns	Ddi2	EEF1D	MPI
Galnt18	Ddt	EEF1G	MRI1
Galnt7	Ddx6	EHD1	MSLN
Ganab	Dffa	EHD3	MTPN
Gars1	Dgka	EIF1AX	MYO6
Gart	Diaph1	EIF2S1	MZB1
Gba1	Dnajb6	EIF2S3	NHERF2
Gc	Dnm1l	EIF3A	NT5C2
Gdf5	Dnm2	EIF3B	NT5C3A
Ggh	Dnm3	EIF3C	NT5E
Glg1	Dnpep	EIF3D	P0DOX2
Gls	Dock1	EIF3E	P0DOX3
Glud1	Dock9	EIF3H	P0DOX6
Gm2a	Dpp3	EIF3M	P0DOX7
Gnptg	Dpp7	EIF4A3	P0DOX8
Got2	Dpysl3	EML4	PCDHB16
Gpd2	Dsg2	ENTPD3	PCDHGB7
Gpld1	Dstn	EPB41L1	PEBP4
Gpt	Dtx3l	ERO1A	PGM3
Grn	Dync1h1	ERP29	PIGR
Gsn	Dync1li1	EVPL	PLD3
Gstm6	Dync1li2	EZR	PODXL
Gusb	Dynll1	F12	PPM1L
H2-L	Dynll2	F2	PPP2R2A
H2ac11	Dynlrb1	F3	PROM1
H2az1	Echdc1	F9	PRSS1
H2bc12	Ecpas	FAM114A1	PRSS8
H3-3a	Efhd2	FARSA	PTPRF
H4c1	Ehd4	FARSB	PTPRS
Hadh	Eif4a2	FASN	RABGGTA
Hadha	Eif4h	FAU	RABGGTB
Hadhb	Elmo3	FCGBP	RTN4RL1
Hdac1	Elob	FGA	SCRN2
Hexa	Eloc	FGB	SELENOF
Hip1	Enoph1	FGG	SEMG2
Hmgcs1	Epb41l1	FH	SERPINB12
Hnrnpab	Ephb6	FKBP3	SERPINB8
Hnrnpc	Eps15	FLNB	SH2D4A
Hnrnpf	Eps15l1	FN1	SIRPA
Hnrnpk	Eps8l1	FTH1	SLC3A2
Hnrnpu	Eps8l2	FUBP1	SLC5A1
Hp	Erich5	G3BP1	SMPDL3B
Hprt1	Fah	GC	SPARCL1
Hpx	Fam114a2	GDF5	SPINT1
Hsd17b12	Farsb	GGH	SSH3
Hsp90b1	Fcho2	GIPC1	ST3GAL1
Hspa13	Fkbp15	GLIPR2	ST3GAL6
Hspa4l	Flii	GNA11	STARD10
Hspa5	Flnb	GNA13	TFAP2E
Hspa9	Fnta	GNAI2	TGM2
Hspd1	Folr1	GNAI3	TLR2
Hspe1	Fth1	GNAS	TMEM132A
Hsph1	G6pdx	GNB1	TNFSF10
Htra1	Gak	GNB2	TXNDC17
Hydin	Gale	GNG12	TYMP
Hyou1	Galm	GORASP2	VSIG10L
Iars1	Gbf1	GOT2	VTCN1
Idh3a	Gbp2	GPNMB	XDH
Idi1	Gclc	GPRC5A
Ifi202	Gda	GSTK1
Ifi30	Gdi1	GYG1
Ifitm1	Gdi2	H1-4
Ifnar2	Get3	H1-5
Ighg2b	Gfpt1	H2AC11
Igkc	Gfus	H2AC21
Il1rap	Gga1	H2AZ1
Il1rn	Gipc1	H2BC12
Il36g	Gk	H2BC26
Immt	Glo1	H3-3A
Impdh2	Glod4	H4C1
Ipo5	Gltp	H6PD
Ipo7	Gmds	HBA1
Irf6	Gmfb	HBB
Isg15	Gmppa	HDGF
Isyna1	Gmppb	HDLBP
Itih2	Gne	HK1
Itm2b	Gnpda2	HLA-B
Itpkc	Golm1	HLA-C
Jchain	Got1	HLA-DRA
Jup	Gp2	HMGB1
Katnal2	Gpcpd1	HMGB2
Khsrp	Gpd1l	HNRNPA1
Klk1	Gphn	HNRNPA2B1
Kng1	Gpx1	HNRNPA3
Krt13	Gpx4	HNRNPAB
Krt14	Grhpr	HNRNPC
Krt15	Grk2	HNRNPD
Krt17	Gsk3a	HNRNPDL
Krt19	Gss	HNRNPH1
Krt4	Gsta2	HNRNPH3
Krt5	Gsta3	HNRNPK
Krt6a	Gsta4	HNRNPL
Krt6b	Gsto1	HNRNPM
Krt7	Gstp1	HNRNPR
Krt76	Gstt2	HNRNPU
Lars1	Gstt3	HOMER2
Lgals7	Gtpbp1	HP
Lgalsl	Hdgf	HPR
Lifr	Hdhd2	HPX
Lman1	Hebp2	HRG
Lmf2	Hectd3	HSP90AA1
Lmna	Hint1	HSP90AB1
Lmnb1	Hmgn5	HSP90B1
Lpo	Hook3	HSPA13
Lrrc26	Hopx	HSPA5
Ltf	Hpcal1	HSPA7
Macroh2a1	Hs1bp3	HSPA8
Man1a1	Hspa1a	IDH2
Man2a1	Hspb1	IFI30
Man2a2	Huwe1	IFI35
Manf	Ide	IGFALS
Map1lc3b	Idh1	IGFBP2
Mdh2	Ifi35	IGFBP3
Metap1	Ikbkb	IGFBP6
Metap2	Inpp1	IGHG2
Mfge8	Iqgap1	IGHG3
Mia3	Isoc1	IGHG4
Minpp1	Ist1	IL19
Mlec	Kbtbd11	IMPDH2
Mmp2	Kctd12	IQGAP1
Mogs	Kif1c	ITGBL1
Msn	Kif21a	ITIH1
Mtarc2	Kif5b	ITIH2
Mthfd1	Klc2	ITIH4
Mucl2	Klc4	JUP
Mug1	Kyat1	KARS1
Mup1	Kyat3	KATNAL2
Mup4	Lamtor1	KERA
Mup5	Lasp1	KHSRP
Mydgf	Ldhb	KLKB1
Myh3	Lpp	KNG1
Myh9	Lrba	KRAS
Myo1c	Lrrc47	KRT13
Myo7b	Lrrfip1	KRT18
Naa10	Lsm2	KRT19
Naa15	Lsm3	KRT24
Naca	Lypla1	KRT4
Nap1l1	Lypla2	KRT5
Nars1	Lzic	KRT7
Nasp	Mab21l4	KRT8
Ncl	Man2c1	LAMC1
Ndrg1	Map2k1	LAMP1
Nedd4	Map2k2	LAMP2
Neu1	Map2k3	LAMTOR3
Nme3	Map2k4	LBP
Nmt1	Map4	LCP1
Nono	Mapk1	LDHB
Npc2	Mapk3	LGALS7
Npm1	Mapkapk2	LIN7C
Nt5e	Mat2b	LIPA
Nucb1	Mdh1	LMNA
Nucb2	Mdp1	LMO7
Nudt21	Mindy1	LSM2
Nup93	Mob2	LSM3
Nxn	Mon2	LSP1
Oasl1	Mpst	LUM
Oat	Mri1	LYN
Obp1a	Msh2	LYPD2
Obp1b	Mtor	MAGOH
Ogdh	Mtpn	MAL2
Os9	Muc4	MAP4
Ovos	Mvp	MAPRE1
P01631	Myd88	MARCKS
P01878	Myh14	MDH2
P06330	Myl12b	MDK
P4hb	Myl3	MFGE8
Pa2g4	Myl6	MGAT2
Pabpc1	Myo18a	MGP
Pafah1b1	Myo1d	MGST3
Paics	Myo6	MMP10
Paip1	Naga	MSI2
Pam	Nagk	MSN
Parpbp	Nans	MUC5B
Pcmtd1	Napg	MVP
Pcna	Naprt	MX1
Pdha1	Nat2	MYDGF
Pdhb	Naxe	MYH9
Pdia3	Nccrp1	MYL12A
Pfkfb4	Nckap1	MYL6
Phb1	Ndrg1	MYO1C
Phb2	Necap2	MYO1D
Phgdh	Nek9	MYOC
Pigr	Nfkb2	NACA
Pip	Nherf1	NCALD
Pkp1	Nhlrc2	NCL
Plcg2	Niban1	NECTIN4
Pld3	Niban2	NHERF1
Plec	Nme2	NMT1
Plekhf1	Nmi	NOMO1
Plet1	Npepps	NPNT
Plod1	Nqo1	NQO1
Pmvk	Nqo2	NUCB1
Pnliprp1	Nsf	NUCKS1
Podn	Nt5c	NUDT21
Pon2	Nub1	NUDT9
Ppib	Nudt2	OLFM4
Ppp1r13l	Nudt4	OLFML3
Ppp2r1b	Nup85	OPRPN
Ppp6r3	Ocm	ORM1
Ppt1	Oplah	ORM2
Prdx3	Osbp	OS9
Prkcsh	Osbpl2	P0DOX5
Prmt1	Osbpl3	PA2G4
Prmt5	Osbpl9	PABPC1
Prom1	Ostf1	PABPC4
Prss8	Otub1	PALS1
Psap	Oxr1	PATJ
Psat1	Oxsr1	PCOLCE
Psmb5	Pafah1b2	PCYOX1
Psmd10	Pafah1b3	PDAP1
Psme3	Pafah2	PDCD10
Ptbp1	Pard6b	PDCD6
Ptbp2	Park7	PDIA3
Ptges3	Parp4	PDIA4
Ptma	Parp9	PDIA6
Pxylp1	Pcyt1a	PFDN6
Qsox1	Pdcd10	PFN2
Rabif	Pdcd6ip	PGLYRP2
Rack1	Pdxdc1	PGM2
Ran	Pdxk	PHGDH
Rangap1	Pea15	PI3
Rbbp7	Pebp1	PICALM
Rbm8a	Pef1	PLCB1
Rbp1	Pepd	PLCB3
Rcc2	Pfkfb2	PLG
Rel	Pfkm	PLOD3
Reps1	Pgd	PON1
Rnaset2a	Pgls	PPIB
RO60	Pglyrp1	PPIC
Rpl10	Pgm1	PPL
Rpl10a	Pgm2	PPP1CA
Rpl11	Pgm3	PPP3CA
Rpl12	Phpt1	PPT1
Rpl13	Pir	PRDX3
Rpl13a	Pitpna	PRKACA
Rpl14	Pkn1	PRKAR2A
Rpl15	Pla2g4a	PRKCSH
Rpl17	Plcd1	PRR27
Rpl18	Plekha2	PRRC1
Rpl18a	Plekhs1	PSAT1
Rpl19	Pls3	PSMA3
Rpl21	Pmm1	PSMA7
Rpl23	Pmm2	PSMB6
Rpl23a	Ppcs	PSMB7
Rpl24	Ppm1a	PTBP1
Rpl26	Ppm1b	PTGDS
Rpl27	Ppp1ca	PTGFRN
Rpl27a	Ppp1r11	PTMA
Rpl28	Ppp1r12a	PTPRJ
Rpl3	Ppp1r7	PURA
Rpl30	Ppp2r2a	PYGB
Rpl32	Ppp2r5b	PYM1
Rpl34	Ppp2r5e	QARS1
Rpl35a	Ppp4r1	QSOX1
Rpl36	Ppp6r1	RAB10
Rpl38	Prdx1	RAB11B
Rpl4	Prdx2	RAB14
Rpl5	Prdx5	RAB15
Rpl6	Prdx6	RAB18
Rpl7	Prkaa1	RAB1B
Rpl7a	Prkab1	RAB25
Rpl8	Prkaca	RAB27B
Rpl9	Prkag1	RAB2A
Rplp0	Prkar2a	RAB4A
Rplp1	Prkci	RAB5A
Rplp2	Prps1	RAB5B
Rpn1	Prpsap2	RAB5C
Rps11	Prrc1	RAB6A
Rps12	Prune1	RAB7A
Rps13	Psma1	RAB8A
Rps14	Psma2	RACK1
Rps15a	Psma3	RAD23B
Rps16	Psma4	RALA
Rps17	Psma5	RALB
Rps18	Psma6	RALY
Rps19	Psma7	RAN
Rps2	Psmb1	RAP1A
Rps20	Psmb10	RARRES1
Rps21	Psmb2	RBBP4
Rps23	Psmb8	RBM8A
Rps24	Psmb9	RBMX
Rps25	Psmc4	RBP4
Rps27	Psmd11	RCC2
Rps3	Psmd3	RDX
Rps3a	Psmd8	RO60
Rps4x	Psmd9	RPL10
Rps5	Psme1	RPL10A
Rps6	Psme2	RPL11
Rps7	Ptgr1	RPL12
Rps8	Ptgr2	RPL13
Rps9	Ptpa	RPL13A
Rpsa	Ptpn11	RPL14
Rtn4	Pts	RPL15
Ruvbl1	Pura	RPL17
Ruvbl2	Purb	RPL18
Ryr1	Pycard	RPL18A
S100a3	Pygb	RPL19
Sar1b	Q6PIU9	RPL21
Scgb2b2	Q91V76	RPL22
Scgb2b20	Q91Z58	RPL23
Scgb2b24	Qdpr	RPL23A
Scp2	QNG1	RPL24
Sdc4	Rab1A	RPL26
Sdf4	Rab1b	RPL27
Sdha	Rab2a	RPL27A
Selenof	Rab5a	RPL29
Sema3c	Rabep2	RPL3
Septin2	Rabgap1	RPL30
Septin9	Rabggtb	RPL31
Serbp1	Rac1	RPL35
Serpina1b	Rad23a	RPL35A
Serpina1c	Rbp2	RPL36
Serpina3k	Relch	RPL4
Serpina3n	Reps2	RPL5
Serpinb11	Rhoa	RPL6
Serpinb2	Rhpn2	RPL7
Serpinc1	Rida	RPL7A
Serpinf2	Rigi	RPL8
Set	Rnasel	RPL9
Sf3b1	Rnpep	RPLP0
Sf3b3	Rpe	RPLP1
Sfpq	Rps6ka3	RPLP2
Sftpd	Rtcb	RPRD1B
Sgta	Rufy1	RPS10
Sh3d21	S100a11	RPS12
Shmt1	S100a6	RPS13
Shmt2	Samd9l	RPS14
Sil1	Samhd1	RPS15A
Slc25a13	Sarg	RPS16
Slc25a24	Sbds	RPS17
Slc25a3	Scfd1	RPS18
Slc25a4	Scin	RPS19
Slc27a4	Sec13	RPS2
Slc3a2	Sec23a	RPS20
Slc5a8	Sec23ip	RPS21
Slc6a14	Sec31a	RPS23
Smpd1	Selenbp1	RPS24
Smpdl3a	Sephs1	RPS25
Smurf1	Septin8	RPS26
Snd1	Serpinb6	RPS27A
Snrpd1	Serpinb8	RPS28
Snrpd3	Setd3	RPS3
Sorl1	Setd7	RPS3A
Sort1	Sh3bgrl2	RPS4X
Spcs2	Sh3bgrl3	RPS6
Spcs3	Sh3gl2	RPS7
Spo11	Sh3glb1	RPS8
Sprr1a	Sirt2	RPS9
Srm	Slc12a2	RPSA
Srpra	Slk	RPSA2
Srrt	Snap29	RRBP1
Srsf6	Snf8	RTRAF
Stat6	Snx2	RUVBL1
Stim1	Snx5	RUVBL2
Stom	Snx6	S100A1
Stoml3	Sod1	S100A10
Stub1	Sphk2	S100A14
Sugt1	Spr	S100A16
Syncrip	Src	S100A2
Tacstd2	Sri	SAA2
Tagln2	St6galnac2	SAA4
Tbc1d2	Stam	SAR1A
Tcn2	Stard10	SCEL
Tf	Stfa1	SCFD1
Timp2	Stk24	SDC1
Tln1	Stk25	SDCBP
Tmem43	Stk38	SEC23B
Tmprss11b	Strip1	SEMA3G
Tmprss11g	Strn	SEPHS1
Tmx1	Stxbp2	SEPTIN11
Tmx3	Syap1	SEPTIN2
Tnpo3	Sypl1	SEPTIN7
Tor1a	Taldo1	SEPTIN8
Tor1b	Taok3	SEPTIN9
Tor2a	Tbca	SERBP1
Tpm2	Tbcd	SERPINA1
Tpp1	Tcaf2	SERPINA3
Tpt1	Tdrd7	SERPINA4
Trdmt1	Tgm2	SERPINA5
Trim28	Thop1	SERPINA6
Trim29	Tjp1	SERPINA7
Trip10	Tjp2	SERPINB5
Tsr1	Tjp3	SERPINC1
Ttr	Tm9sf4	SERPIND1
Tubb2a	Tmed2	SERPINE2
Tubb5	Tmod3	SERPINF1
Tubb6	Tmsb4x	SERPINF2
Tubgcp5	Tollip	SERPING1
Tufm	Tom1	SET
Txndc5	Tpd52	SFN
Tysnd1	Tpd52l2	SHBG
U2af2	Tpi1	SIL1
Ugdh	Tpm1	SLC12A2
Uggt1	Tpm3	SLC13A2
Uqcrc2	Tpm4	SLC25A5
Uqcrfs1	Trafd1	SLC44A2
Urah	Trappc11	SLC5A8
Uxs1	Trappc12	SMR3A
Vdac1	Trappc3	SMR3B
Vdac3	Trappc5	SNAPIN
Vsnl1	Trex2	SNCG
Wfdc12	Trim16	SND1
Ybx1	Trim25	SNRPB
Zyx	Ttc22	SNRPD2
	Ttc38	SNRPD3
	Ttc39b	SNRPE
	Twf1	SNRPG
	Txndc12	SNX9
	Txnrd1	SOD2
	Uap1	SOD3
	Uap1l1	SOSTDC1
	Uba1	SPCS3
	Uba5	SPRR1B
	Uba7	SPTAN1
	Ube2d3	SPTBN1
	Ube2h	SPTBN2
	Ube2l3	SRP14
	Ube2n	SRPRA
	Ube2v1	SRSF3
	Ube2z	SRSF7
	Ube3c	SSB
	Ubxn1	ST13
	Uchl3	ST14
	Ugp2	STK24
	Unc45a	STX3
	Upp1	STXBP2
	Urod	SUB1
	Uso1	SUMO2
	Usp15	SYNCRIP
	Usp4	TACSTD2
	Vamp8	TAF15
	Vat1	TALDO1
	Vps13c	TARDBP
	Vps25	TF
	Vps29	TFF1
	Vps35	TFG
	Vps36	TGFB2
	Vps4b	TGFBI
	Vps51	TGM1
	Vps52	TGM3
	Vps53	THBS1
	Vta1	TJP1
	Vwa5a	TJP3
	Wars1	TKT
	Wasf2	TMBIM1
	Wbp2	TMED9
	Wdr1	TMEM33
	Wdr26	TMOD3
	Xdh	TMPO
	Xpnpep1	TOLLIP
	Yap1	TPD52
	Ywhab	TPD52L2
	Ywhae	TPM1
	Ywhag	TPM3
	Ywhaz	TPM4
	Znf185	TRA2B
		TRIP10
		TTR
		TUBB2A
		TXNDC15
		UBE2I
		UBLCP1
		UCHL5
		UPK3BL1
		USO1
		VAT1
		VCP
		VIM
		VPS26A
		VPS29
		VPS35
		VTN
		VWA1
		WNK2
		XRCC5
		XRCC6
		YAP1
		YBX1
		YBX3
		YKT6
		YWHAG
		ZG16B
		ZNF185
