## Supplementary material for "Integrated tear proteomics define the molecular blueprint of corneal epithelial repair": Table S2

### Sheet: Sheet1
Table S1
Upregulated proteins	Downregulated proteins
Alb	Casp7
Ttr	Serpinb8
Apoa4	Gfpt1
Ahsg	Cmpk1
Apoa1	Bpnt1
Gc	Lypla2
Tf	Tgm2
Kng1	Stard10
Hpx	Mtpn
Serpinf2	Abhd14b
C3	Xdh
Serpinc1	Hint1
Cp	Hdhd2
Cfd	Arhgdia
A1bg	Gp2
Snd1	Abracl
Cfb	Ppp2r2a
Apoe	Anxa3
Agt	Pgm3
Lmna	Rabggtb
Rpsa	Folr1
Rpl9	Myo6
Rplp0	Mri1
Ptbp1
Dmbt1
Arf6
Rpl27a
Tacstd2
Alcam
Rack1
Rps3
Cd82
Rpl23
Rps8
Rplp2
Rpl13
Rps7
Septin9
Rps13
Rps15a
Jup
Ceacam1
Rpl14
Rpl26
Myo1c
Rpl18
Lgals7
Rpl27
Itih2
Anpep
Rpl6
Rps17
Ncl
Rpl8
Rpl5
Hspa5
Rpl15
Rpl35a
Phgdh
Dnajc3
Psat1
Rpl12
Msn
Rps4x
Sil1
Rpl10a
Rps18
Rps2
Rpl17
Rps20
Eif4a3
Actn1
Dpp4
Rplp1
G3bp1
Rps9
Ggh
Rpl13a
Rpl19
Syncrip
Ruvbl1
Rbm8a
Ppt1
Rps16
Pabpc1
Srpra
Myh9
Baiap2
H2bc12
Rps6
Hsp90b1
Rpl7
Rpl18a
Atp1a1
Hspa13
Nmt1
Rpl10
Rpl36
Hnrnpab
Prkcsh
Nudt21
Krt4
Rps19
Rcc2
Qsox1
Mfge8
Ddost
H4c1
Cldn7
Hnrnpu
Rpl7a
H2ac11
Rpl4
Rpl21
Ca6
Rps25
H3-3a
Canx
Ctsz
Cpd
Apcs
Krt13
Spcs3
Serbp1
Os9
Ruvbl2
Got2
Rpl24
Rpl11
Ybx1
Krt5
H2az1
Rps12
Dhx15
Set
Krt19
Mdh2
Impdh2
Rpl30
Rps3a
Gdf5
Prdx3
Rpl3
Atp5f1a
Hnrnpc
Snrpd3
Katnal2
Nucb1
Ifi30
Trip10
Mydgf
Hnrnpk
Abce1
Rps24
Asah1
Khsrp
Eef1g
RO60
Pa2g4
Ptma
Naca
Ddx39b
Ran
Rps23
Anp32b
Septin2
Tubb2a
Eif3b
Slc5a8
Rps14
Ddx17
Rpl23a
Ecm1
Ppib
Pdia3
Hp
Rps21
Calr
Ehd1
Krt7
