## Supplementary material for "Integrated tear proteomics define the molecular blueprint of corneal epithelial repair": Table S3

### Sheet: Reactome (2)
Reactome Pathways term	p-value	q-value
Eukaryotic Translation Elongation	3.26858e-91	1.93173e-88
Nonsense Mediated Decay (NMD) Independent of the Exon Junction Complex (EJC)	7.38431e-91	2.03158e-88
Peptide Chain Elongation	1.03126e-90	2.03158e-88
Viral mRNA Translation	3.63132e-90	5.36527e-88
SRP-dependent Cotranslational Protein Targeting to Membrane	2.4294e-89	2.48786e-87
Eukaryotic Translation Termination	2.9467e-89	2.48786e-87
Selenocysteine Synthesis	2.9467e-89	2.48786e-87
Nonsense-Mediated Decay (NMD)	4.6743e-89	3.06946e-87
Nonsense Mediated Decay (NMD) Enhanced by the Exon Junction Complex (EJC)	4.6743e-89	3.06946e-87
Formation of a Pool of Free 40S Subunits	7.64742e-89	4.51962e-87
L13a-mediated Translational Silencing of Ceruloplasmin Expression	5.1401e-88	2.76164e-86
Response of EIF2AK4 (GCN2) to Amino Acid Deficiency	1.32975e-86	6.54901e-85
Cap-dependent Translation Initiation	8.27076e-86	3.49144e-84
Eukaryotic Translation Initiation	8.27076e-86	3.49144e-84
GTP Hydrolysis and Joining of the 60S Ribosomal Subunit	1.48544e-85	5.85262e-84
Selenoamino Acid Metabolism	4.42099e-82	1.633e-80
Influenza Infection	4.62426e-80	1.60761e-78
Regulation of Expression of SLITs and ROBOs	4.8513e-79	1.59284e-77
Influenza Viral RNA Transcription and Replication	5.1524e-78	1.60267e-76
Cellular Response to Starvation	8.51763e-74	2.51696e-72
Signaling by ROBO Receptors	1.03547e-71	2.91411e-70
Major Pathway of rRNA Processing in the Nucleolus and Cytosol	4.2006e-71	1.12843e-69
rRNA Processing in the Nucleus and Cytosol	1.18007e-69	3.03226e-68
Translation	2.2724e-66	5.59579e-65
rRNA Processing	7.48752e-65	1.77005e-63
Metabolism of Amino Acids and Derivatives	5.26518e-57	1.19682e-55
Metabolism of RNA	2.2779e-53	4.98607e-52
Metabolism of Proteins	2.05463e-52	4.33675e-51
Axon Guidance	1.44098e-51	2.93662e-50
Cellular Responses to Stress	4.13516e-51	8.14627e-50
Nervous System Development	2.69403e-50	5.13604e-49
Viral Infection Pathways	1.04687e-47	1.93343e-46
Cellular Responses to Stimuli	1.46671e-47	2.62674e-46
Infectious Disease	1.61457e-44	2.80651e-43
Developmental Biology	1.03103e-39	1.74097e-38
Disease	1.95413e-37	3.20804e-36
SARS-CoV-1 Modulates Host Translation Machinery	5.52065e-35	8.81811e-34
Translation Initiation Complex Formation	4.45499e-34	6.92869e-33
mRNA Activation Upon Binding of the Cap-Binding Complex and eIFs and Subsequent Binding to 43S	7.28985e-34	1.10469e-32
Formation of the Ternary Complex and Subsequently the 43S Complex	1.02452e-33	1.51372e-32
SARS-CoV-2 Modulates Host Translation Machinery	3.02151e-33	4.3554e-32
Ribosomal Scanning and Start Codon Recognition	3.6458e-32	5.13017e-31
Metabolism	8.76398e-26	1.20454e-24
SARS-CoV-1-host Interactions	4.86915e-25	6.54015e-24
SARS-CoV-1 Infection	3.18122e-24	4.17801e-23
SARS-CoV-2-host Interactions	2.15663e-19	2.77081e-18
SARS-CoV-2 Infection	6.24267e-19	7.84982e-18
SARS-CoV Infections	1.36e-16	1.67451e-15
Post-translational Protein Phosphorylation	2.00632e-15	2.41987e-14
Regulation of IGF Transport and Uptake by Insulin-like Growth Factor Binding Proteins (IGFBPs)	2.20368e-14	2.60475e-13
Platelet Degranulation	1.87242e-09	2.16981e-08
Amyloid Fiber Formation	2.59162e-09	2.94547e-08
Response to Elevated Platelet Cytosolic Ca2+	2.91172e-09	3.24684e-08
Post-translational Protein Modification	7.77738e-08	8.51191e-07
Neutrophil Degranulation	1.60383e-06	1.72339e-05
Calnexin Calreticulin Cycle	3.15145e-06	3.3259e-05
Platelet Activation Signaling and Aggregation	4.70614e-06	4.87952e-05
Alternative Complement Activation	7.07469e-06	7.20886e-05
N-glycan Trimming in the ER and Calnexin Calreticulin Cycle	1.45655e-05	0.000145902
mRNA Splicing - Major Pathway	1.65852e-05	0.000163365
Scavenging by Class A Receptors	2.21278e-05	0.000214386
Unfolded Protein Response (UPR)	2.41425e-05	0.000230133
mRNA Splicing	2.60611e-05	0.000244478
Protein Hydroxylation	2.74658e-05	0.00025363
Processing of Capped Intron-Containing Pre-mRNA	5.69952e-05	0.000518218
ATF6 (ATF6-alpha) Activates Chaperone Genes	8.2122e-05	0.000703392
Chylomicron Assembly	8.2122e-05	0.000703392
Chylomicron Remodeling	8.2122e-05	0.000703392
HDL Remodeling	8.2122e-05	0.000703392
Binding and Uptake of Ligands by Scavenger Receptors	0.000119414	0.00100819
ATF6 (ATF6-alpha) Activates Chaperones	0.000148571	0.0012367
Antigen Presentation Folding Assembly and Peptide Loading of Class I MHC	0.000165105	0.00135524
Hemostasis	0.000228945	0.00185351
Plasma Lipoprotein Remodeling	0.00023828	0.00190302
rRNA Modification in the Nucleus and Cytosol	0.000257332	0.00202778
Innate Immune System	0.0002706	0.00210427
RNA Polymerase II Transcription Termination	0.00034348	0.00263632
Metabolism of Angiotensinogen to Angiotensins	0.00044425	0.00336605
Maternal to Zygotic Transition (MZT)	0.000460035	0.00344153
Condensation of Prophase Chromosomes	0.000543762	0.00401704
Plasma Lipoprotein Assembly	0.00062473	0.00455821
Retinoid Metabolism and Transport	0.000650326	0.0046871
Immune System	0.000767816	0.00546722
Metabolism of Fat-Soluble Vitamins	0.000906456	0.00637757
Peptide Hormone Metabolism	0.00107972	0.00750724
RHOBTB2 GTPase Cycle	0.00111199	0.0075737
Formation of the Cornified Envelope	0.00111491	0.0075737
IRE1alpha Activates Chaperones	0.00114004	0.00765639
Assembly of Viral Components at the Budding Site	0.00117989	0.00774793
Maturation of Spike Protein 9683686	0.00117989	0.00774793
Replacement of Protamines by Nucleosomes in the Male Pronucleus	0.00126248	0.0081992
Telomere Maintenance	0.00146011	0.0093796
Activation of C3 and C5	0.00164207	0.0104351
mRNA 3'-End Processing	0.00184332	0.0115894
B-WICH Complex Positively Regulates rRNA Expression	0.00196366	0.012216
Visual Phototransduction	0.00201922	0.0124308
Formation of the Beta-Catenin TCF Transactivating Complex	0.00208933	0.0127298
Gamma Carboxylation Hypusinylation Hydroxylation and Arylsulfatase Activation	0.00222044	0.0133906
RHO GTPases Activate PKNs	0.00235712	0.0140713
RNA Polymerase I Promoter Opening	0.00267732	0.0158229
Malate-aspartate Shuttle	0.00278181	0.0161181
Serine Biosynthesis	0.00278181	0.0161181
HATs Acetylate Histones	0.00294986	0.0169259
DNA Methylation	0.00320722	0.0182256
Mitotic Prophase	0.00331942	0.0186836
Vesicle-mediated Transport	0.00336886	0.018783
Virus Assembly and Release	0.00345674	0.0190928
Activated PKN1 Stimulates Transcription of AR (Androgen Receptor) Regulated Genes KLK2 and KLK3	0.0037971	0.020588
RHOBTB GTPase Cycle	0.0037971	0.020588
Assembly of the ORC Complex at the Origin of Replication	0.00444895	0.0237815
Chromosome Maintenance	0.00446657	0.0237815
Plasma Lipoprotein Assembly Remodeling and Clearance	0.0046925	0.0243269
Positive Epigenetic Regulation of rRNA Expression	0.0046925	0.0243269
Transcriptional Regulation by Small RNAs	0.0046925	0.0243269
Maturation of Spike Protein 9694548	0.00479868	0.024661
Z-decay Degradation of Maternal mRNAs by Zygotically Expressed Factors	0.00501026	0.0254355
SIRT1 Negatively Regulates rRNA Expression	0.00516456	0.0254355
Formation of Fibrin Clot (Clotting Cascade)	0.00516456	0.0254355
Chromatin Modifications During the Maternal to Zygotic Transition (MZT)	0.00516456	0.0254355
Regulation of Endogenous Retroelements by the Human Silencing Hub (HUSH) Complex	0.00516456	0.0254355
Diseases of Programmed Cell Death	0.00539375	0.0263447
Advanced Glycosylation Endproduct Receptor Signaling	0.00588634	0.0281108
Synthesis Secretion and Inactivation of Glucose-dependent Insulinotropic Polypeptide (GIP)	0.00588634	0.0281108
PRC2 Methylates Histones and DNA	0.0059456	0.0281108
Defective Pyroptosis	0.0059456	0.0281108
Asparagine N-linked Glycosylation	0.00664569	0.0311714
ERCC6 (CSB) and EHMT2 (G9a) Positively Regulate rRNA Expression	0.00770981	0.0358779
Signaling by Rho GTPases	0.00793849	0.0366535
M-decay Degradation of Maternal mRNAs by Maternally Stored Factors	0.00819392	0.0375396
Meiosis	0.00855654	0.0388993
Inhibition of DNA Recombination at Telomere	0.00869555	0.0392295
RMTs Methylate Histone Arginines	0.00921482	0.0412573
Signaling by Rho GTPases Miro GTPases and RHOBTB3	0.00955294	0.0423024
Scavenging of Heme From Plasma	0.00959141	0.0423024
XBP1(S) Activates Chaperone Genes	0.00975186	0.0426915
Signaling by ALK Fusions and Activated Point Mutants	0.00995363	0.0429387
Signaling by ALK in Cancer	0.00995363	0.0429387
Deposition of New CENPA-containing Nucleosomes at the Centromere	0.0120799	0.0513615
Nucleosome Assembly	0.0120799	0.0513615
Sensory Processing of Sound by Outer Hair Cells of the Cochlea	0.0133532	0.0563698
Keratinization	0.0139244	0.0583404
Interleukin-12 Family Signaling	0.0140175	0.0583404
Meiotic Recombination	0.0147002	0.0607541
Synthesis Secretion and Inactivation of Glucagon-like Peptide-1 (GLP-1)	0.0151185	0.0620489
Transcriptional Regulation of Granulopoiesis	0.0154015	0.0627745
RNA Polymerase I Promoter Escape	0.0161214	0.0648147
Meiotic Synapsis	0.0161214	0.0648147
RHO GTPase Effectors	0.0164997	0.0658872
HDACs Deacetylate Histones	0.0168599	0.066874
Telomere Extension By Telomerase	0.0180017	0.070457
Intrinsic Pathway of Fibrin Clot Formation	0.0180017	0.070457
Translation of Structural Proteins 9694635	0.0191878	0.0746051
Incretin Synthesis Secretion and Inactivation	0.0195235	0.0754141
M Phase	0.019677	0.0755138
RUNX1 Regulates Genes Involved in Megakaryocyte Differentiation and Platelet Function	0.0208335	0.0788406
Chromatin Organization	0.0209441	0.0788406
Chromatin Modifying Enzymes	0.0209441	0.0788406
Deadenylation of mRNA	0.0210972	0.0789143
Regulation of Endogenous Retroelements by Piwi-interacting RNAs (piRNAs)	0.0216845	0.0806009
Cell Junction Organization	0.0226459	0.0836484
Sensory Processing of Sound by Inner Hair Cells of the Cochlea	0.0243504	0.0893857
Translocation of SLC2A4 (GLUT4) to the Plasma Membrane	0.0262216	0.0956604
Processing of Capped Intronless Pre-mRNA	0.0278917	0.100565
Reproduction	0.0279064	0.100565
Pre-NOTCH Transcription and Translation	0.0281679	0.100892
Transport of Mature mRNA Derived From an Intron-Containing Transcript	0.0291691	0.103849
Nuclear Envelope (NE) Reassembly	0.0301889	0.106836
NoRC Negatively Regulates rRNA Expression	0.0312274	0.108561
Regulation of Endogenous Retroelements by KRAB-ZFP Proteins	0.0312274	0.108561
Regulation of mRNA Stability by Proteins That Bind AU-rich Elements	0.0312274	0.108561
Sensory Processing of Sound	0.0322845	0.11158
Gene Silencing by RNA	0.0330596	0.113594
Packaging Of Telomere Ends	0.0334837	0.11426
Metabolism of Vitamins and Cofactors	0.0336401	0.11426
RNA Polymerase I Promoter Clearance	0.0344543	0.116357
PERK Regulates Gene Expression	0.035437	0.118757
Late SARS-CoV-2 Infection Events	0.0355668	0.118757
RNA Polymerase I Transcription	0.0366978	0.121164
Senescence-Associated Secretory Phenotype (SASP)	0.0366978	0.121164
Negative Epigenetic Regulation of rRNA Expression	0.0378471	0.124265
Transport of Mature Transcript to Cytoplasm	0.0390147	0.12739
Translation of Structural Proteins 9683701	0.039472	0.128176
RUNX1 Regulates Transcription of Genes Involved in Differentiation of HSCs	0.0414043	0.131322
Interferon Signaling	0.0414276	0.131322
Depurination	0.0415518	0.131322
Cleavage of the Damaged Purine	0.0415518	0.131322
Recognition and Association of DNA Glycosylase With Site Containing an Affected Purine	0.0415518	0.131322
Plasma Lipoprotein Clearance	0.043672	0.135352
Gene and Protein Expression by JAK-STAT Signaling After Interleukin-12 Stimulation	0.043672	0.135352
Chylomicron Clearance	0.0442014	0.135352
Ciprofloxacin ADME	0.0442014	0.135352
Extrinsic Pathway of Fibrin Clot Formation	0.0442014	0.135352
HDL Clearance	0.0442014	0.135352
Pre-NOTCH Expression and Processing	0.0463995	0.141351
Activation of Anterior HOX Genes in Hindbrain Development During Early Embryogenesis	0.0490038	0.147762
Activation of HOX Genes During Differentiation	0.0490038	0.147762
