## Supplementary material for "Integrated tear proteomics define the molecular blueprint of corneal epithelial repair": Table S4

### Sheet: GOBiolProcess (2)
GO Biological Process terms	p-value	q-value
Cytoplasmic Translation (GO:0002181)	1.71367e-81	2.14209e-78
Macromolecule Biosynthetic Process (GO:0009059)	1.76389e-67	1.10243e-64
Translation (GO:0006412)	9.85417e-64	4.10591e-61
Gene Expression (GO:0010467)	8.5098e-60	2.65931e-57
Protein Metabolic Process (GO:0019538)	2.07259e-44	5.18148e-42
Ribonucleoprotein Complex Biogenesis (GO:0022613)	7.8234e-23	1.62988e-20
Ribosome Biogenesis (GO:0042254)	3.08091e-21	5.50162e-19
Ribosomal Small Subunit Biogenesis (GO:0042274)	1.45141e-18	2.26783e-16
RNA Processing (GO:0006396)	1.51219e-17	2.10027e-15
rRNA Processing (GO:0006364)	3.15596e-15	3.94495e-13
rRNA Metabolic Process (GO:0016072)	2.31991e-13	2.63626e-11
Regulation of Translation (GO:0006417)	4.22448e-10	4.4005e-08
Regulation of Nuclear-Transcribed mRNA Catabolic Process Nonsense-Mediated Decay (GO:2000622)	1.35688e-08	1.30469e-06
Negative Regulation of Protein Metabolic Process (GO:0051248)	8.82461e-08	7.87911e-06
Ribosomal Large Subunit Biogenesis (GO:0042273)	1.97506e-07	1.64589e-05
Negative Regulation of Ubiquitin Protein Ligase Activity (GO:1904667)	4.31829e-07	3.37366e-05
Positive Regulation of Translation (GO:0045727)	5.7718e-07	4.24397e-05
Positive Regulation of Endocytosis (GO:0045807)	9.82144e-07	6.82044e-05
CRD-mediated mRNA Stabilization (GO:0070934)	1.27735e-06	8.40359e-05
Reg of Nuclear-Transcribed mRNA Cat Proc Deadenylation-Dep Decay (GO:1900152)	1.99316e-06	0.00011864
Negative Regulation of Ubiquitin-Protein Transferase Activity (GO:0051444)	1.99316e-06	0.00011864
mRNA Splicing via Spliceosome (GO:0000398)	3.45451e-06	0.000190594
RNA Splicing via Transesterification Reactions With Bulged Adenosine as Nucleophile (GO:0000377)	3.50693e-06	0.000190594
Negative Regulation of Translation (GO:0017148)	3.93047e-06	0.000204712
Regulation of Apoptotic Process (GO:0042981)	5.81779e-06	0.00029089
mRNA Processing (GO:0006397)	6.66382e-06	0.000320376
Positive Regulation of Cytoplasmic Translation (GO:2000767)	8.01528e-06	0.000371078
Regulation of Ubiquitin Protein Ligase Activity (GO:1904666)	1.37799e-05	0.000605846
Reg of Nuclear-Transcribed mRNA Cat Proc Nonsense-Mediated Decay (GO:2000623)	1.40556e-05	0.000605846
RNA Splicing (GO:0008380)	1.95784e-05	0.000815767
Negative Regulation of Gene Expression (GO:0010629)	2.70701e-05	0.00107288
Regulation of Nuclear-Transcribed mRNA Catabolic Process Deadenylation-Dependent Decay (GO:1900151)	2.74658e-05	0.00107288
protein-RNA Complex Assembly (GO:0022618)	3.61371e-05	0.00129543
Regulation of Receptor-Mediated Endocytosis (GO:0048259)	3.62721e-05	0.00129543
Ribosome Assembly (GO:0042255)	3.62721e-05	0.00129543
Negative Regulation of mRNA Catabolic Process (GO:1902373)	4.07473e-05	0.00141484
Regulation of Cytoplasmic Translation (GO:2000765)	8.12492e-05	0.00274491
Maturation of SSU-rRNA Frm Tricistronic rRNA Trnscpt (GO:0000462)	9.47119e-05	0.00303564
Negative Regulation of Proteolysis Involved in Protein Catabolic Process (GO:1903051)	9.47119e-05	0.00303564
Regulation of Lipid Biosynthetic Process (GO:0046890)	0.000109724	0.00334524
Positive Regulation of Signal Transduction by P53 Class Mediator (GO:1901798)	0.000109724	0.00334524
Protein Stabilization (GO:0050821)	0.000133248	0.00396571
Phospholipid Efflux (GO:0033700)	0.000148571	0.00431894
mRNA Stabilization (GO:0048255)	0.000160108	0.00454852
Negative Regulation of Programmed Cell Death (GO:0043069)	0.000185514	0.00515317
miRNA Metabolic Process (GO:0010586)	0.000242579	0.00659182
Positive Regulation of Phagocytosis (GO:0050766)	0.000277125	0.00737036
Regulatory ncRNA-mediated Gene Silencing (GO:0031047)	0.00033228	0.00865312
Reverse Cholesterol Transport (GO:0043691)	0.000368284	0.00903871
Ribosomal Small Subunit Assembly (GO:0000028)	0.000368284	0.00903871
Maturation of SSU-rRNA (GO:0030490)	0.000368779	0.00903871
Negative Regulation of Apoptotic Process (GO:0043066)	0.000382422	0.00919283
Intermediate Filament Organization (GO:0045109)	0.000479936	0.0113192
Negative Regulation of Epithelial Cell Proliferation (GO:0050680)	0.000511513	0.0116253
Heterochromatin Formation (GO:0031507)	0.000511513	0.0116253
Negative Regulation of Ubiquitin-Dependent Protein Catabolic Process (GO:2000059)	0.000595354	0.013056
Positive Regulation of Receptor-Mediated Endocytosis (GO:0048260)	0.000595354	0.013056
Antigen Processing and Presentation of Peptide Antigen via MHC Class I (GO:0002474)	0.00062473	0.013464
High-Density Lipoprotein Particle Remodeling (GO:0034375)	0.00073013	0.0154546
Regulation of mRNA Stability (GO:0043488)	0.000778295	0.0154546
MHC Class I Protein Complex Assembly (GO:0002397)	0.000791276	0.0154546
Peptide Antigen Assembly With MHC Class I Protein Complex (GO:0002502)	0.000791276	0.0154546
Positive Regulation of CoA-transferase Activity (GO:1905920)	0.000791276	0.0154546
Positive Regulation of Intrinsic Apoptotic Signaling Pathway by P53 Class Mediator (GO:1902255)	0.000791276	0.0154546
Regulation of mRNA Catabolic Process (GO:0061013)	0.000836743	0.0160912
Cholesterol Efflux (GO:0033344)	0.00111199	0.0210605
Regulation of Ubiquitin-Dependent Protein Catabolic Process (GO:2000058)	0.00114004	0.0210694
Telomerase RNA Localization (GO:0090672)	0.00117989	0.0210694
Telomerase RNA Localization to Cajal Body (GO:0090671)	0.00117989	0.0210694
Random Inactivation of X Chromosome (GO:0060816)	0.00117989	0.0210694
Regulation of Substrate Adhesion-Dependent Cell Spreading (GO:1900024)	0.00122645	0.0215925
ERAD Pathway (GO:0036503)	0.00139074	0.0241447
Regulation of Signal Transduction by P53 Class Mediator (GO:1901796)	0.00141285	0.0241927
Regulation of Alternative mRNA Splicing via Spliceosome (GO:0000381)	0.00151308	0.0255588
Acylglycerol Homeostasis (GO:0055090)	0.0016005	0.0259822
Regulation of Cdc42 Protein Signal Transduction (GO:0032489)	0.00164207	0.0259822
Triglyceride-Rich Lipoprotein Particle Remodeling (GO:0034370)	0.00164207	0.0259822
Positive Regulation of Apoptotic Cell Clearance (GO:2000427)	0.00164207	0.0259822
Regulatory ncRNA-mediated Heterochromatin Formation (GO:0031048)	0.00164207	0.0259822
Regulation of mRNA Splicing via Spliceosome (GO:0048024)	0.00184579	0.0288405
Regulation of Programmed Cell Death (GO:0043067)	0.00196793	0.0303693
Positive Regulation of Gene Expression (GO:0010628)	0.00204324	0.031147
Antimicrobial Humoral Response (GO:0019730)	0.00216989	0.0313247
Regulation of Endoplasmic Reticulum Unfolded Protein Response (GO:1900101)	0.00217649	0.0313247
Box C/D snoRNP Assembly (GO:0000492)	0.00217649	0.0313247
Malate-Aspartate Shuttle (GO:0043490)	0.00217649	0.0313247
mRNA Metabolic Process (GO:0016071)	0.00220426	0.0313247
Negative Regulation of Wound Healing (GO:0061045)	0.00220526	0.0313247
Regulation of Phagocytosis (GO:0050764)	0.00235712	0.0331056
Positive Regulation of Protein Metabolic Process (GO:0051247)	0.00239997	0.0333329
Protein Localization to Organelle (GO:0033365)	0.0024822	0.0340962
Negative Regulation of Blood Coagulation (GO:0030195)	0.00267732	0.0363766
High-Density Lipoprotein Particle Assembly (GO:0034380)	0.00278181	0.0373899
RNA Export From Nucleus (GO:0006405)	0.00312805	0.0415964
Positive Regulation of Phospholipid Transport (GO:2001140)	0.00345674	0.0436457
Small Nucleolar Ribonucleoprotein Complex Assembly (GO:0000491)	0.00345674	0.0436457
Positive Regulation of Attachment of Spindle Microtubules to Kinetochore (GO:0051987)	0.00345674	0.0436457
Regulation of Low-Density Lipoprotein Particle Clearance (GO:0010988)	0.00345674	0.0436457
RNA Localization to Cajal Body (GO:0090670)	0.00345674	0.0436457
Antimicrobial Humoral Immune Response Mediated by Antimicrobial Peptide (GO:0061844)	0.00400772	0.0500965
Dosage Compensation by Inactivation of X Chromosome (GO:0009048)	0.00419998	0.0514703
Maintenance of Protein Localization in Endoplasmic Reticulum (GO:0035437)	0.00419998	0.0514703
Positive Regulation of Protein Transport (GO:0051222)	0.00426077	0.0517084
Positive Regulation of Cell Population Proliferation (GO:0008284)	0.00451407	0.0542557
NADH Oxidation (GO:0006116)	0.00501026	0.0585311
Negative Regulation of Substrate Adhesion-Dependent Cell Spreading (GO:1900025)	0.00501026	0.0585311
Negative Regulation of Hemostasis (GO:1900047)	0.00501026	0.0585311
Positive Regulation of Intrinsic Apoptotic Signaling Pathway (GO:2001244)	0.00516456	0.0592267
Positive Regulation of Transferase Activity (GO:0051347)	0.00516456	0.0592267
Regulation of Cell Motility (GO:2000145)	0.00568082	0.0645547
Protein Localization to Nucleus (GO:0034504)	0.00587149	0.065193
Cholesterol Homeostasis (GO:0042632)	0.00589821	0.065193
Negative Regulation of Kinase Activity (GO:0033673)	0.0059456	0.065193
RNA Stabilization (GO:0043489)	0.0059456	0.065193
RNA Biosynthetic Process (GO:0032774)	0.00606664	0.0659417
Sterol Homeostasis (GO:0055092)	0.00616184	0.0663991
Regulation of Chromosome Organization (GO:0033044)	0.00636113	0.0673849
Lipid Catabolic Process (GO:0016042)	0.00636113	0.0673849
Negative Regulation of Coagulation (GO:0050819)	0.00682697	0.0699485
GTP Metabolic Process (GO:0046039)	0.00682697	0.0699485
Cotranslational Protein Targeting to Membrane (GO:0006613)	0.00682697	0.0699485
Positive Regulation of Telomere Maintenance in Response to DNA Damage (GO:1904507)	0.00682697	0.0699485
Protein Transport (GO:0015031)	0.00690111	0.0701332
Integrin-Mediated Signaling Pathway (GO:0007229)	0.00759762	0.0760477
Negative Regulation of Biosynthetic Process (GO:0009890)	0.00770981	0.0760477
Receptor-Mediated Endocytosis (GO:0006898)	0.00779503	0.0760477
Regulation of Telomere Maintenance in Response to DNA Damage (GO:1904505)	0.00783093	0.0760477
mRNA Modification (GO:0016556)	0.00783093	0.0760477
Regulation of Endothelial Cell Proliferation (GO:0001936)	0.00790897	0.0760477
Defense Response to Gram-negative Bacterium (GO:0050829)	0.00790897	0.0760477
Response to Endoplasmic Reticulum Stress (GO:0034976)	0.00874255	0.0805891
Regulation of DNA Strand Elongation (GO:0060382)	0.00889703	0.0805891
Positive Regulation of Lipid Storage (GO:0010884)	0.00889703	0.0805891
Establishment of Protein Localization to Endoplasmic Reticulum (GO:0072599)	0.00889703	0.0805891
Endoplasmic Reticulum to Cytosol Transport (GO:1903513)	0.00889703	0.0805891
Regulation of Plasminogen Activation (GO:0010755)	0.00889703	0.0805891
Negative Regulation of Protein Processing (GO:0010955)	0.00889703	0.0805891
Negative Regulation of Platelet Activation (GO:0010544)	0.00889703	0.0805891
Secondary Alcohol Metabolic Process (GO:1902652)	0.00921482	0.0828671
Regulation of Stem Cell Differentiation (GO:2000736)	0.00975186	0.0870702
Ribosomal Large Subunit Assembly (GO:0000027)	0.0100241	0.0882401
Positive Regulation of Cholesterol Metabolic Process (GO:0090205)	0.0100241	0.0882401
Nuclear Export (GO:0051168)	0.0103068	0.0900944
Retrograde Protein Transport ER to Cytosol (GO:0030970)	0.0112109	0.0959836
Negative Regulation of Endoplasmic Reticulum Unfolded Protein Response (GO:1900102)	0.0112109	0.0959836
Peptide Antigen Assembly With MHC Protein Complex (GO:0002501)	0.0112109	0.0959836
Cholesterol Transport (GO:0030301)	0.0114707	0.0975403
Supramolecular Fiber Organization (GO:0097435)	0.0118834	0.0998103
Positive Regulation of Supramolecular Fiber Organization (GO:1902905)	0.0118977	0.0998103
Antibacterial Humoral Response (GO:0019731)	0.0120799	0.0998103
Positive Regulation of Small Molecule Metabolic Process (GO:0062013)	0.0124563	0.0998103
Detection of Mechanical Stimulus (GO:0050982)	0.0124563	0.0998103
Positive Regulation of Stem Cell Differentiation (GO:2000738)	0.0124563	0.0998103
Negative Regulation of Transferase Activity (GO:0051348)	0.0124563	0.0998103
Regulation of Protein Neddylation (GO:2000434)	0.0124563	0.0998103
Maintenance of Protein Localization in Organelle (GO:0072595)	0.0124563	0.0998103
Regulation of Gene Expression (GO:0010468)	0.0131456	0.104663
Alternative mRNA Splicing via Spliceosome (GO:0000380)	0.0137592	0.10817
Negative Regulation of RNA Splicing (GO:0033119)	0.0137592	0.10817
Myeloid Cell Differentiation (GO:0030099)	0.0147002	0.114132
Regulation of Blood Vessel Endothelial Cell Migration (GO:0043535)	0.0147002	0.114132
Negative Regulation of Telomere Maintenance via Telomerase (GO:0032211)	0.0151185	0.115939
Cellular Response to Estradiol Stimulus (GO:0071392)	0.0151185	0.115939
Negative Regulation of Protein Modification by Small Protein Conjugation or Removal (GO:1903321)	0.0154015	0.116678
Sterol Metabolic Process (GO:0016125)	0.0154015	0.116678
Cellular Response to Cytokine Stimulus (GO:0071345)	0.0159474	0.120086
mRNA Transport (GO:0051028)	0.0161214	0.120669
Regulation of Steroid Metabolic Process (GO:0019218)	0.016533	0.121566
Positive Regulation of Cholesterol Efflux (GO:0010875)	0.016533	0.121566
protein-DNA Complex Disassembly (GO:0032986)	0.016533	0.121566
Response to Reactive Oxygen Species (GO:0000302)	0.0168599	0.123245
Phospholipid Transport (GO:0015914)	0.0176172	0.127292
mRNA Export From Nucleus (GO:0006406)	0.0176172	0.127292
Maturation of LSU-rRNA (GO:0000470)	0.0180017	0.128584
Protein Targeting to ER (GO:0045047)	0.0180017	0.128584
Lipid Transport (GO:0006869)	0.0191319	0.13588
Regulation of Cholesterol Metabolic Process (GO:0090181)	0.0195235	0.137877
Positive Regulation of Wnt Signaling Pathway (GO:0030177)	0.0196923	0.138138
DNA Metabolic Process (GO:0006259)	0.0197813	0.138138
Protein Targeting to Membrane (GO:0006612)	0.0208335	0.144107
Chaperone Cofactor-Dependent Protein Refolding (GO:0051085)	0.0210972	0.144107
Stress Granule Assembly (GO:0034063)	0.0210972	0.144107
Protein Export From Nucleus (GO:0006611)	0.0210972	0.144107
Protein Exit From Endoplasmic Reticulum (GO:0032527)	0.0227219	0.151885
Negative Regulation of DNA Biosynthetic Process (GO:2000279)	0.0227219	0.151885
Regulation of Fatty Acid Biosynthetic Process (GO:0042304)	0.0227219	0.151885
Negative Regulation of Lipid Biosynthetic Process (GO:0051055)	0.0227219	0.151885
Negative Regulation of Catabolic Process (GO:0009895)	0.0232672	0.154702
Cholesterol Metabolic Process (GO:0008203)	0.023443	0.155046
Negative Regulation of Inflammatory Response (GO:0050728)	0.0238989	0.157229
Positive Regulation of Intracellular Protein Transport (GO:0090316)	0.0243504	0.158009
Regulation of Kinase Activity (GO:0043549)	0.0243966	0.158009
Nuclear-Transcribed mRNA Catabolic Process Nonsense-Mediated Decay (GO:0000184)	0.0243966	0.158009
Regulation of Cell Cycle (GO:0051726)	0.0253324	0.163224
Positive Regulation of Cellular Process (GO:0048522)	0.0254638	0.16323
Hydrogen Peroxide Metabolic Process (GO:0042743)	0.0261202	0.164709
Negative Regulation of Telomere Maintenance via Telomere Lengthening (GO:1904357)	0.0261202	0.164709
Positive Regulation of Cholesterol Transport (GO:0032376)	0.0261202	0.164709
Positive Regulation of Protein Polymerization (GO:0032273)	0.0262216	0.164709
Regulation of G Protein-Coupled Receptor Signaling Pathway (GO:0008277)	0.0271854	0.168394
Monocarboxylic Acid Transport (GO:0015718)	0.0271854	0.168394
Regulation of Protein-Containing Complex Assembly (GO:0043254)	0.0272124	0.168394
Positive Regulation of Protein Import Into Nucleus (GO:0042307)	0.0278917	0.170905
Regulation of Blood Coagulation (GO:0030193)	0.0278917	0.170905
Positive Regulation of Cell-Substrate Adhesion (GO:0010811)	0.0281679	0.171755
Positive Regulation of Catalytic Activity (GO:0043085)	0.0297101	0.178546
Peptide Hormone Processing (GO:0016486)	0.0297101	0.178546
Negative Regulation of Ossification (GO:0030279)	0.0297101	0.178546
Regulation of Stress Fiber Assembly (GO:0051492)	0.0301889	0.180556
Epithelial Cell Differentiation (GO:0030855)	0.0315344	0.186815
Protein Localization to Plasma Membrane (GO:0072659)	0.0315344	0.186815
Regulation of Protein Binding (GO:0043393)	0.0333601	0.195582
Sphingolipid Catabolic Process (GO:0030149)	0.0334837	0.195582
Regulation of Cholesterol Efflux (GO:0010874)	0.0334837	0.195582
Protein Localization to Membrane (GO:0072657)	0.0342653	0.199217
Protein Targeting (GO:0006605)	0.0346274	0.199466
Protein Localization to Cell Periphery (GO:1990778)	0.0346274	0.199466
Negative Regulation of Lipid Metabolic Process (GO:0045833)	0.035437	0.200264
Actin Filament Bundle Assembly (GO:0051017)	0.035437	0.200264
Response to Estradiol (GO:0032355)	0.035437	0.200264
Regulation of Cell Differentiation (GO:0045595)	0.0355374	0.200264
Negative Regulation of Cellular Component Organization (GO:0051129)	0.0355668	0.200264
Negative Regulation of Endocytosis (GO:0045806)	0.0374334	0.207043
Sarcomere Organization (GO:0045214)	0.0374334	0.207043
Triglyceride Homeostasis (GO:0070328)	0.0374334	0.207043
Negative Regulation of Blood Vessel Endothelial Cell Migration (GO:0043537)	0.0374334	0.207043
Negative Regulation of Protein Phosphorylation (GO:0001933)	0.0390147	0.210083
Negative Regulation of Myeloid Leukocyte Differentiation (GO:0002762)	0.039472	0.210083
Platelet Aggregation (GO:0070527)	0.039472	0.210083
Positive Regulation of Substrate Adhesion-Dependent Cell Spreading (GO:1900026)	0.039472	0.210083
Actomyosin Structure Organization (GO:0031032)	0.0414043	0.210083
De Novo' Post-Translational Protein Folding (GO:0051084)	0.0415518	0.210083
Negative Regulation of Hydrolase Activity (GO:0051346)	0.0415518	0.210083
Positive Regulation of Macromolecule Biosynthetic Process (GO:0010557)	0.0420458	0.210083
Regulation of Cellular Component Biogenesis (GO:0044087)	0.043672	0.210083
Regulation of mRNA Processing (GO:0050684)	0.043672	0.210083
Negative Regulation of Endothelial Cell Migration (GO:0010596)	0.043672	0.210083
Negative Regulation of Cardiac Muscle Hypertrophy in Response to Stress (GO:1903243)	0.0442014	0.210083
Negative Regulation of Cardiac Muscle Adaptation (GO:0010616)	0.0442014	0.210083
Negative Regulation of IRE1-mediated Unfolded Protein Response (GO:1903895)	0.0442014	0.210083
Receptor-Mediated Virion Attachment to Host Cell (GO:0046813)	0.0442014	0.210083
Lipoprotein Biosynthetic Process (GO:0042158)	0.0442014	0.210083
Prevention of Polyspermy (GO:0060468)	0.0442014	0.210083
Iodide Transport (GO:0015705)	0.0442014	0.210083
tRNA Transport (GO:0051031)	0.0442014	0.210083
Embryonic Brain Development (GO:1990403)	0.0442014	0.210083
Positive Regulation of Cholesterol Storage (GO:0010886)	0.0442014	0.210083
Skeletal Muscle Thin Filament Assembly (GO:0030240)	0.0442014	0.210083
Ruffle Assembly (GO:0097178)	0.0442014	0.210083
Striated Muscle Hypertrophy (GO:0014897)	0.0442014	0.210083
Positive Regulation of Golgi to Plasma Membrane Protein Transport (GO:0042998)	0.0442014	0.210083
4-Hydroxyproline Metabolic Process (GO:0019471)	0.0442014	0.210083
Response to Testosterone (GO:0033574)	0.0442014	0.210083
Negative Regulation of Morphogenesis of an Epithelium (GO:1905331)	0.0442014	0.210083
Negative Regulation of Trophoblast Cell Migration (GO:1901164)	0.0442014	0.210083
Regulation of Non-Motile Cilium Assembly (GO:1902855)	0.0442014	0.210083
Regulation of Plasma Membrane Repair (GO:1905684)	0.0442014	0.210083
Negative Regulation of Hydrogen Peroxide-Mediated Programmed Cell Death (GO:1901299)	0.0442014	0.210083
Bundle of His cell-Purkinje Myocyte Adhesion Involved in Cell Communication (GO:0086073)	0.0442014	0.210083
Regulation of Respiratory Burst Involved in Inflammatory Response (GO:0060264)	0.0442014	0.210083
Regulation of Stress Granule Assembly (GO:0062028)	0.0442014	0.210083
Peptidyl-Proline Modification (GO:0018208)	0.0442014	0.210083
Regulation of pro-B Cell Differentiation (GO:2000973)	0.0442014	0.210083
Regulation of Endothelial Cell Migration (GO:0010594)	0.0451239	0.212926
Negative Regulation of Endothelial Cell Proliferation (GO:0001937)	0.0458316	0.212926
Positive Regulation of Protein Binding (GO:0032092)	0.0458316	0.212926
Regulation of Canonical Wnt Signaling Pathway (GO:0060828)	0.0460056	0.212926
Positive Regulation of Canonical Wnt Signaling Pathway (GO:0090263)	0.0463995	0.212926
Fatty Acid Transport (GO:0015908)	0.0480298	0.212926
Negative Regulation of Cell-Substrate Adhesion (GO:0010812)	0.0480298	0.212926
Negative Regulation of Cell Differentiation (GO:0045596)	0.0490765	0.212926
Defense Response to Bacterium (GO:0042742)	0.0498628	0.212926
