## Supplementary material for "Integrated tear proteomics define the molecular blueprint of corneal epithelial repair": Table S5

### Sheet: GOMolFunction (2)
GO Molecular Function terms	p-value	q-value
mRNA Binding (GO:0003729)	5.89367e-18	1.20231e-15
Cadherin Binding (GO:0045296)	9.7812e-12	9.97682e-10
mRNA 5'-UTR Binding (GO:0048027)	6.47327e-10	4.40182e-08
rRNA Binding (GO:0019843)	4.08096e-09	2.08129e-07
Ubiquitin Ligase Inhibitor Activity (GO:1990948)	1.35688e-08	5.53606e-07
Ubiquitin-Protein Transferase Inhibitor Activity (GO:0055105)	6.77957e-08	2.30505e-06
mRNA 3'-UTR Binding (GO:0003730)	4.88418e-06	0.000142339
Poly-Pyrimidine Tract Binding (GO:0008187)	6.92341e-05	0.00176547
Phosphatidylcholine-Sterol O-acyltransferase Activator Activity (GO:0060228)	0.000791276	0.0172626
Telomerase RNA Binding (GO:0070034)	0.000846204	0.0172626
Cholesterol Transfer Activity (GO:0120020)	0.00097336	0.0180514
poly(A) Binding (GO:0008143)	0.00126248	0.0206723
Exopeptidase Activity (GO:0008238)	0.00131735	0.0206723
Small Ribosomal Subunit rRNA Binding (GO:0070181)	0.00164207	0.0239273
5S rRNA Binding (GO:0008097)	0.00217649	0.0264631
Sterol Transfer Activity (GO:0120015)	0.00220526	0.0264631
Lipoprotein Particle Receptor Binding (GO:0070325)	0.00220526	0.0264631
Poly-Purine Tract Binding (GO:0070717)	0.0024342	0.0275876
Protein Kinase Binding (GO:0019901)	0.00301374	0.0323581
Double-Stranded RNA Binding (GO:0003725)	0.0038567	0.0393383
Protease Binding (GO:0002020)	0.00446657	0.0414173
Endopeptidase Inhibitor Activity (GO:0004866)	0.00446657	0.0414173
Peptidase Inhibitor Activity (GO:0030414)	0.00554681	0.0491978
RNA Polymerase II Core Promoter Sequence-Specific DNA Binding (GO:0000979)	0.00588634	0.0500339
snRNA Binding (GO:0017069)	0.00679357	0.0554355
Transaminase Activity (GO:0008483)	0.00889703	0.0698075
Endopeptidase Regulator Activity (GO:0061135)	0.00975186	0.0725193
Ribosome Binding (GO:0043022)	0.00995363	0.0725193
Kinase Binding (GO:0019900)	0.0106158	0.074677
Fibroblast Growth Factor Binding (GO:0017134)	0.0137592	0.0884186
TBP-class Protein Binding (GO:0017025)	0.0137592	0.0884186
ATP Binding (GO:0005524)	0.0138696	0.0884186
Protein Kinase Inhibitor Activity (GO:0004860)	0.0154015	0.0952094
poly(U) RNA Binding (GO:0008266)	0.016533	0.0991982
Low-Density Lipoprotein Particle Receptor Binding (GO:0050750)	0.0195235	0.113259
Protein Homodimerization Activity (GO:0042803)	0.0203661	0.113259
Phosphatase Binding (GO:0019902)	0.0208433	0.113259
mRNA 3'-UTR AU-rich Region Binding (GO:0035925)	0.0210972	0.113259
Protein Phosphatase Binding (GO:0019903)	0.0232672	0.121706
Oxidoreductase Activity Acting on the CH-OH Group of Donors NAD or NADP as Acceptor (GO:0016616)	0.0252766	0.126044
Adenyl Ribonucleotide Binding (GO:0032559)	0.0253324	0.126044
ADP Binding (GO:0043531)	0.0261202	0.126442
Actin Binding (GO:0003779)	0.0272313	0.126442
Calcium Ion Binding (GO:0005509)	0.0276646	0.126442
Virus Receptor Activity (GO:0001618)	0.0278917	0.126442
Phosphatase Inhibitor Activity (GO:0019212)	0.0315744	0.136899
GTPase Activity (GO:0003924)	0.0335797	0.136899
Ubiquitin Protein Ligase Binding (GO:0031625)	0.0346364	0.136899
General Transcription Initiation Factor Binding (GO:0140296)	0.035437	0.136899
pre-mRNA Binding (GO:0036002)	0.035437	0.136899
Protein Phosphatase Inhibitor Activity (GO:0004864)	0.0374334	0.136899
Nucleosomal DNA Binding (GO:0031492)	0.0374334	0.136899
Ribonucleoside Triphosphate Phosphatase Activity (GO:0017111)	0.0379346	0.136899
Core Promoter Sequence-Specific DNA Binding (GO:0001046)	0.0415518	0.136899
Ubiquitin-Like Protein Ligase Binding (GO:0044389)	0.0438656	0.136899
Secondary Active Monocarboxylate Transmembrane Transporter Activity (GO:0015355)	0.0442014	0.136899
Apolipoprotein Receptor Binding (GO:0034190)	0.0442014	0.136899
Malate Dehydrogenase Activity (GO:0016615)	0.0442014	0.136899
N-acylsphingosine Amidohydrolase Activity (GO:0017040)	0.0442014	0.136899
Phospholipase D Activity (GO:0004630)	0.0442014	0.136899
BH3 Domain Binding (GO:0051434)	0.0442014	0.136899
BH Domain Binding (GO:0051400)	0.0442014	0.136899
Supercoiled DNA Binding (GO:0097100)	0.0442014	0.136899
Sulfatide Binding (GO:0120146)	0.0442014	0.136899
Iodide Transmembrane Transporter Activity (GO:0015111)	0.0442014	0.136899
Metal Ion Binding (GO:0046872)	0.0442908	0.136899
Protein Kinase C Binding (GO:0005080)	0.0480298	0.14624
