## Supplementary material for "Integrated tear proteomics define the molecular blueprint of corneal epithelial repair": Table S6

### Sheet: Reactome (2)
Reactome Pathways terms	p-value	q-value
Synthesis of UDP-N-acetyl-glucosamine	3.52715e-05	0.00419731
Cytosolic Sulfonation of Small Molecules	0.000343811	0.0204568
Synthesis of Substrates in N-glycan Biosythesis	0.00244212	0.0867985
Biosynthesis of the N-glycan Precursor (Dolichol LLO) and Transfer to a Nascent Protein	0.00369337	0.0867985
Asparagine N-linked Glycosylation	0.00500622	0.0867985
Metabolism of Nucleotides	0.00562273	0.0867985
Activation of Caspases Through Apoptosome-Mediated Cleavage	0.00688097	0.0867985
Methionine Salvage Pathway	0.00688097	0.0867985
Phase II - Conjugation of Compounds	0.00715702	0.0867985
SMAC (DIABLO) Binds to IAPs	0.00802339	0.0867985
SMAC(DIABLO)-mediated Dissociation of IAP Caspase Complexes	0.00802339	0.0867985
SMAC XIAP-regulated Apoptotic Response	0.00916455	0.0908818
Axonal Growth Inhibition (RHOA Activation)	0.0103045	0.0930178
p75NTR Regulates Axonogenesis	0.0114431	0.0930178
Gap Junction Degradation	0.0137167	0.0930178
Butyrophilin (BTN) Family Interactions	0.0137167	0.0930178
Caspase-mediated Cleavage of Cytoskeletal Proteins	0.0137167	0.0930178
Cytochrome C-Mediated Apoptotic Response	0.0148516	0.0930178
Dissolution of Fibrin Clot	0.0148516	0.0930178
TP53 Regulates Transcription of Cell Death Genes With Uncertain Role in P53-Dependent Apoptosis	0.0159852	0.0951121
Diseases Associated With Glycosylation Precursor Biosynthesis	0.0171176	0.0969999
Purine Catabolism	0.0193787	0.100264
Regulation of MITF-M-dependent Genes Involved in Cell Cycle and Proliferation	0.0193787	0.100264
Initiation of Nuclear Envelope (NE) Reformation	0.0216348	0.100317
Regulation of MITF-M-dependent Genes Involved in Apoptosis	0.0216348	0.100317
Post-translational Protein Modification	0.0227309	0.100317
Apoptotic Factor-Mediated Response	0.022761	0.100317
Azathioprine ADME	0.0261321	0.102206
RHOBTB2 GTPase Cycle	0.0261321	0.102206
RHOBTB1 GTPase Cycle	0.0261321	0.102206
Biological Oxidations	0.0266252	0.102206
Cyclin A B1 B2 Associated Events During G2 M Transition	0.0283733	0.105513
Synthesis of PC	0.0317259	0.107001
Sulfur Amino Acid Metabolism	0.0317259	0.107001
Metabolism	0.0330037	0.107001
Interconversion of Nucleotide Di- and Triphosphates	0.0339549	0.107001
Trafficking of AMPA Receptors	0.0350675	0.107001
Glutamate Binding Activation of AMPA Receptors and Synaptic Plasticity	0.0350675	0.107001
Turbulent Flow Shear Stress Activates Signaling by PIEZO1 and Integrins in Endothelial Cells	0.0350675	0.107001
Cargo Concentration in the ER	0.037289	0.110935
RHOBTB GTPase Cycle	0.0395057	0.111933
Nucleotide Catabolism	0.0395057	0.111933
RHOH GTPase Cycle	0.0417175	0.115451
Apoptotic Cleavage of Cellular Proteins	0.0428215	0.115813
RHOU GTPase Cycle	0.045026	0.119069
TP53 Regulates Transcription of Cell Death Genes	0.0494204	0.127848
