## Supplementary material for "Integrated tear proteomics define the molecular blueprint of corneal epithelial repair": Table S7

### Sheet: GOBiolProcess (2)
GO Biological Process terms	p-value	q-value
UDP-N-acetylglucosamine Biosynthetic Process (GO:0006048)	3.52715e-05	0.00318037
Purine Ribonucleotide Metabolic Process (GO:0009150)	3.93318e-05	0.00318037
UDP-N-acetylglucosamine Metabolic Process (GO:0006047)	5.66073e-05	0.00318037
Amino Sugar Biosynthetic Process (GO:0046349)	6.91384e-05	0.00318037
Cellular Response to Alkaloid (GO:0071312)	0.000150321	0.00553183
Purine Ribonucleotide Catabolic Process (GO:0009154)	0.000191392	0.00586936
Nucleotide-Sugar Biosynthetic Process (GO:0009226)	0.000315381	0.00829001
Signal Transduction by P53 Class Mediator (GO:0072331)	0.00161979	0.0372552
Protein N-linked Glycosylation (GO:0006487)	0.00244212	0.0461345
Phagocytosis (GO:0006909)	0.00299558	0.0461345
Protein Geranylgeranylation (GO:0018344)	0.00573729	0.0461345
Inner Ear Auditory Receptor Cell Differentiation (GO:0042491)	0.00573729	0.0461345
Regulation of Barbed-End Actin Filament Capping (GO:2000812)	0.00573729	0.0461345
Purine Ribonucleoside Catabolic Process (GO:0046130)	0.00573729	0.0461345
Pyrimidine Ribonucleotide Metabolic Process (GO:0009218)	0.00573729	0.0461345
UDP Metabolic Process (GO:0046048)	0.00573729	0.0461345
Response to Cocaine (GO:0042220)	0.00573729	0.0461345
Positive Regulation of Mitochondrial Calcium Ion Concentration (GO:0051561)	0.00688097	0.0461345
Inner Ear Receptor Cell Differentiation (GO:0060113)	0.00688097	0.0461345
L-methionine Salvage (GO:0071267)	0.00688097	0.0461345
Macromolecule Depalmitoylation (GO:0098734)	0.00688097	0.0461345
Protein Depalmitoylation (GO:0002084)	0.00688097	0.0461345
Regulation of Muscle Organ Development (GO:0048634)	0.00688097	0.0461345
Hair Cell Differentiation (GO:0035315)	0.00802339	0.0461345
Lymphocyte Apoptotic Process (GO:0070227)	0.00802339	0.0461345
Regulation of Striated Muscle Tissue Development (GO:0016202)	0.00802339	0.0461345
Regulation of Apoptotic Cell Clearance (GO:2000425)	0.00802339	0.0461345
Purine Nucleotide Catabolic Process (GO:0006195)	0.00802339	0.0461345
Purine Ribonucleoside Monophosphate Catabolic Process (GO:0009169)	0.00802339	0.0461345
Pyrimidine Ribonucleotide Biosynthetic Process (GO:0009220)	0.00802339	0.0461345
Cellular Response to Monoamine Stimulus (GO:0071868)	0.00802339	0.0461345
Nucleobase-Containing Small Molecule Interconversion (GO:0015949)	0.00802339	0.0461345
Positive Regulation of Angiogenesis (GO:0045766)	0.00913614	0.0474005
Amino Sugar Metabolic Process (GO:0006040)	0.00916455	0.0474005
Negative Regulation of T Cell Apoptotic Process (GO:0070233)	0.00916455	0.0474005
Granulocyte Migration (GO:0097530)	0.0103045	0.0474005
Protein Prenylation (GO:0018342)	0.0103045	0.0474005
IMP Metabolic Process (GO:0046040)	0.0103045	0.0474005
Negative Regulation of Lymphocyte Apoptotic Process (GO:0070229)	0.0103045	0.0474005
Lipoprotein Catabolic Process (GO:0042159)	0.0103045	0.0474005
Fructose 6-Phosphate Metabolic Process (GO:0006002)	0.0114431	0.0501318
Dopamine Transport (GO:0015872)	0.0114431	0.0501318
Protein Glycosylation (GO:0006486)	0.0119529	0.0511474
AMP Metabolic Process (GO:0046033)	0.0125805	0.0511675
Cellular Response to Dopamine (GO:1903351)	0.0137167	0.0511675
Cellular Response to Catecholamine Stimulus (GO:0071870)	0.0137167	0.0511675
Regulation of Actin Filament Depolymerization (GO:0030834)	0.0137167	0.0511675
Signal Release (GO:0023061)	0.0137167	0.0511675
Epithelial Cell-Cell Adhesion (GO:0090136)	0.0137167	0.0511675
Regulation of Small GTPase Mediated Signal Transduction (GO:0051056)	0.0139042	0.0511675
Purine Ribonucleoside Bisphosphate Metabolic Process (GO:0034035)	0.0148516	0.0535822
Nucleotide-Sugar Metabolic Process (GO:0009225)	0.0159852	0.0544682
Neutrophil Mediated Immunity (GO:0002446)	0.0159852	0.0544682
Glucosamine-Containing Compound Metabolic Process (GO:1901071)	0.0159852	0.0544682
Positive Regulation of DNA-binding Transcription Factor Activity (GO:0051091)	0.0168885	0.0562436
3'-Phosphoadenosine 5'-Phosphosulfate Metabolic Process (GO:0050427)	0.0171176	0.0562436
Regulation of Secretion (GO:0051046)	0.0193787	0.0608606
Nucleobase-Containing Small Molecule Metabolic Process (GO:0055086)	0.0205074	0.0608606
Glycerolipid Catabolic Process (GO:0046503)	0.0205074	0.0608606
Positive Regulation of Sprouting Angiogenesis (GO:1903672)	0.0205074	0.0608606
Protein Deacylation (GO:0035601)	0.0205074	0.0608606
Positive Regulation of Muscle Hypertrophy (GO:0014742)	0.0205074	0.0608606
Negative Regulation of Endopeptidase Activity (GO:0010951)	0.0216348	0.0612431
Oxoacid Metabolic Process (GO:0043436)	0.0216348	0.0612431
Mitochondrial Calcium Ion Homeostasis (GO:0051560)	0.0216348	0.0612431
Energy Reserve Metabolic Process (GO:0006112)	0.022761	0.0615885
Regulation of Endopeptidase Activity (GO:0052548)	0.022761	0.0615885
Positive Regulation of Cardiac Muscle Hypertrophy (GO:0010613)	0.022761	0.0615885
Protein Modification Process (GO:0036211)	0.0237666	0.0619016
Endoplasmic Reticulum Calcium Ion Homeostasis (GO:0032469)	0.0238859	0.0619016
Peptide Cross-Linking (GO:0018149)	0.0238859	0.0619016
Negative Regulation of Peptidase Activity (GO:0010466)	0.0261321	0.066782
Apoptotic Cell Clearance (GO:0043277)	0.0272533	0.0677651
Ear Morphogenesis (GO:0042471)	0.0272533	0.0677651
Regulation of Cardiac Muscle Hypertrophy (GO:0010611)	0.0283733	0.0696093
Regulation of Cell Size (GO:0008361)	0.0294921	0.0714019
Regulation of Chromosome Segregation (GO:0051983)	0.0306096	0.0731451
Acylglycerol Catabolic Process (GO:0046464)	0.0317259	0.0738933
Inner Ear Morphogenesis (GO:0042472)	0.0317259	0.0738933
Protein Metabolic Process (GO:0019538)	0.0323039	0.0742989
DNA Damage Response Signal Transduction by P53 Class Mediator (GO:0030330)	0.0361789	0.0821841
Positive Regulation of Cell Development (GO:0010720)	0.037289	0.083673
Positive Regulation of Macromolecule Metabolic Process (GO:0010604)	0.0395057	0.0875789
Detection of Chemical Stimulus Involved in Sensory Perception of Bitter Taste (GO:0001580)	0.0417175	0.089256
Intrinsic Apoptotic Signaling Pathway by P53 Class Mediator (GO:0072332)	0.0417175	0.089256
Nucleobase-Containing Compound Metabolic Process (GO:0006139)	0.0417175	0.089256
Regulation of Sprouting Angiogenesis (GO:1903670)	0.0428215	0.089536
Sensory Perception of Bitter Taste (GO:0050913)	0.0428215	0.089536
Positive Regulation of Neuron Apoptotic Process (GO:0043525)	0.0439244	0.09081
Energy Derivation by Oxidation of Organic Compounds (GO:0015980)	0.045026	0.0920532
Detection of Chemical Stimulus Involved in Sensory Perception of Taste (GO:0050912)	0.0461264	0.0932667
Regulation of Cellular Component Size (GO:0032535)	0.0472257	0.0934357
Acylglycerol Metabolic Process (GO:0006639)	0.0472257	0.0934357
Bone Development (GO:0060348)	0.0494204	0.0963955
Positive Regulation of Apoptotic Process (GO:0043065)	0.0497694	0.0963955
