## Supplementary material for "Integrated tear proteomics define the molecular blueprint of corneal epithelial repair": Table S8

### Sheet: GOMolFunction (2)
GO Molecular Function terms	p-value	q-value
Intramolecular Oxidoreductase Activity Interconverting Aldoses and Ketoses (GO:0016861)	0.00573729	0.0767762
Protein Geranylgeranyltransferase Activity (GO:0004661)	0.00573729	0.0767762
Nucleoside Kinase Activity (GO:0019206)	0.00688097	0.0767762
Intramolecular Phosphotransferase Activity (GO:0016868)	0.00916455	0.0767762
Cysteine-Type Peptidase Activity (GO:0008234)	0.012269	0.0767762
2 Iron 2 Sulfur Cluster Binding (GO:0051537)	0.0159852	0.0767762
Aspartic-Type Peptidase Activity (GO:0070001)	0.0159852	0.0767762
Nucleoside Diphosphate Kinase Activity (GO:0004550)	0.0159852	0.0767762
Nucleotidase Activity (GO:0008252)	0.0159852	0.0767762
Actin Binding (GO:0003779)	0.019339	0.0767762
Nucleoside Monophosphate Kinase Activity (GO:0050145)	0.0205074	0.0767762
Aspartic-Type Endopeptidase Activity (GO:0004190)	0.0216348	0.0767762
Nucleobase-Containing Compound Kinase Activity (GO:0019205)	0.022761	0.0767762
Lysophospholipase Activity (GO:0004622)	0.0238859	0.0767762
Phosphotransferase Activity Phosphate Group as Acceptor (GO:0016776)	0.0294921	0.0884763
ADP Binding (GO:0043531)	0.0317259	0.0892292
Iron-Sulfur Cluster Binding (GO:0051536)	0.0350675	0.0928257
Ubiquitin-Like Protein Peptidase Activity (GO:0019783)	0.037289	0.0932226
N-acyltransferase Activity (GO:0016410)	0.0395057	0.0935661
Hydrolase Activity Acting on Carbon-Nitrogen (But Not Peptide) Bonds in Linear Amides (GO:0016811)	0.0439244	0.0941237
Protein Kinase C Binding (GO:0005080)	0.0439244	0.0941237
Endopeptidase Activity (GO:0004175)	0.0492021	0.100641
