## Supplementary material for "Integrated tear proteomics define the molecular blueprint of corneal epithelial repair": Table S9

### Sheet: Sheet1
Table S9
Common upregulated Reactome Pathways terms	Common downregulated Reactome Pathways terms
Activation of C3 and C5	Adaptive Immune System
ALK Mutants Bind TKIs	Asparagine N-linked Glycosylation
Alternative Complement Activation	Azathioprine ADME
Amyloid Fiber Formation	Biosynthesis of the N-glycan Precursor (Dolichol LLO) and Transfer to a Nascent Protein
Antigen Presentation Folding, Assembly and Peptide Loading of Class I MHC	Disease
Antiviral Mechanism by IFN-stimulated Genes	Diseases Associated With Glycosylation Precursor Biosynthesis
Apoptosis	EPHA-mediated Growth Cone Collapse
Apoptotic Cleavage of Cell Adhesion Proteins	Fc Epsilon Receptor (FCERI) Signaling
Apoptotic Cleavage of Cellular Proteins	FCERI Mediated NF-kB Activation
Apoptotic Execution Phase	Fcgamma Receptor (FCGR) Dependent Phagocytosis
Asparagine N-linked Glycosylation	FCGR3A-mediated Phagocytosis
Assembly of Viral Components at the Budding Site	Hemostasis
ATF6 (ATF6-alpha) Activates Chaperone Genes	Immune System
ATF6 (ATF6-alpha) Activates Chaperones	Infectious Disease
Axon Guidance	Innate Immune System
B-WICH Complex Positively Regulates rRNA Expression	Leishmania Infection
Binding and Uptake of Ligands by Scavenger Receptors	Leishmania Phagocytosis
Calnexin Calreticulin Cycle	Metabolism of Carbohydrates
Cap-dependent Translation Initiation	Metabolism of Nucleotides
Cargo Recognition for Clathrin-Mediated Endocytosis	Neutrophil Degranulation
CDH11 Homotypic and Heterotypic Interactions	Nucleotide Catabolism
Cell Cycle	Parasite Infection
Cell Junction Organization	Parasitic Infection Pathways
Cell-Cell Communication	Post-translational Protein Modification
Cellular Response to Heat Stress	Purine Catabolism
Cellular Response to Starvation	Regulation of Actin Dynamics for Phagocytic Cup Formation
Cellular Responses to Stimuli	SARS-CoV Infections
Cellular Responses to Stress	Signaling by the B Cell Receptor (BCR)
Chylomicron Assembly	Synthesis of Substrates in N-glycan Biosythesis
Chylomicron Remodeling	Synthesis of UDP-N-acetyl-glucosamine
Clathrin-mediated Endocytosis	Transport to the Golgi and Subsequent Modification
Condensation of Prophase Chromosomes	Vesicle-mediated Transport
COPII-mediated Vesicle Transport	Viral Infection Pathways
Cristae Formation
Cytokine Signaling in Immune System
Cytosolic tRNA Aminoacylation
Deadenylation-dependent mRNA Decay
Defective Pyroptosis
Degradation of the Extracellular Matrix
Deposition of New CENPA-containing Nucleosomes at the Centromere
Developmental Biology
Disease
Diseases of Programmed Cell Death
Diseases of Signal Transduction by Growth Factor Receptors and Second Messengers
ER to Golgi Anterograde Transport
ERCC6 (CSB) and EHMT2 (G9a) Positively Regulate rRNA Expression
ESR-mediated Signaling
Eukaryotic Translation Elongation
Eukaryotic Translation Initiation
Eukaryotic Translation Termination
Extracellular Matrix Organization
Formation of a Pool of Free 40S Subunits
Formation of ATP by Chemiosmotic Coupling
Formation of Fibrin Clot (Clotting Cascade)
Formation of the Beta-Catenin TCF Transactivating Complex
Formation of the Cornified Envelope
Formation of the Ternary Complex, and Subsequently, the 43S Complex
Gamma Carboxylation, Hypusinylation, Hydroxylation, and Arylsulfatase Activation
Gene and Protein Expression by JAK-STAT Signaling After Interleukin-12 Stimulation
GTP Hydrolysis and Joining of the 60S Ribosomal Subunit
HDACs Deacetylate Histones
HDL Remodeling
Hemostasis
HSP90 Chaperone Cycle for Steroid Hormone Receptors (SHR) in the Presence of Ligand
HuR (ELAVL1) Binds and Stabilizes mRNA
Immune System
Incretin Synthesis, Secretion, and Inactivation
Infectious Disease
Influenza Infection
Influenza Viral RNA Transcription and Replication
Innate Immune System
Interferon Signaling
Interleukin-12 Family Signaling
Interleukin-12 Signaling
IRE1alpha Activates Chaperones
Keratinization
L13a-mediated Translational Silencing of Ceruloplasmin Expression
Late SARS-CoV-2 Infection Events
M Phase
Major Pathway of rRNA Processing in the Nucleolus and Cytosol
Malate-aspartate Shuttle
Maternal to Zygotic Transition (MZT)
Maturation of hRSV A Proteins
Maturation of Spike Protein 9683686
Maturation of Spike Protein 9694548
Membrane Trafficking
Metabolism
Metabolism of Amino Acids and Derivatives
Metabolism of Angiotensinogen to Angiotensins
Metabolism of Fat-Soluble Vitamins
Metabolism of Proteins
Metabolism of RNA
Metabolism of Vitamins and Cofactors
MHC Class II Antigen Presentation
Mitochondrial Protein Degradation
Mitotic Anaphase
Mitotic Metaphase and Anaphase
Mitotic Prophase
mRNA 3'-End Processing
mRNA Activation Upon Binding of the Cap-Binding Complex and eIFs, and Subsequent Binding to 43S
mRNA Splicing
mRNA Splicing - Major Pathway
mRNA Splicing - Minor Pathway
N-glycan Trimming in the ER and Calnexin Calreticulin Cycle
Nervous System Development
Neutrophil Degranulation
Nonsense Mediated Decay (NMD) Enhanced by the Exon Junction Complex (EJC)
Nonsense Mediated Decay (NMD) Independent of the Exon Junction Complex (EJC)
Nonsense-Mediated Decay (NMD)
Nucleosome Assembly
Peptide Chain Elongation
Peptide Hormone Metabolism
Plasma Lipoprotein Assembly
Plasma Lipoprotein Assembly, Remodeling, and Clearance
Plasma Lipoprotein Remodeling
Platelet Activation, Signaling and Aggregation
Platelet Degranulation
Positive Epigenetic Regulation of rRNA Expression
Post-translational Protein Modification
Post-translational Protein Phosphorylation
PRC2 Methylates Histones and DNA
Processing of Capped Intron-Containing Pre-mRNA
Programmed Cell Death
Protein Hydroxylation
Protein Methylation
Reactions Specific to the Complex N-glycan Synthesis Pathway
Regulation of CDH11 Function
Regulation of CDH19 Expression and Function
Regulation of Endogenous Retroelements by KRAB-ZFP Proteins
Regulation of Expression of SLITs and ROBOs
Regulation of IGF Transport and Uptake by Insulin-like Growth Factor Binding Proteins (IGFBPs)
Replacement of Protamines by Nucleosomes in the Male Pronucleus
Respiratory Syncytial Virus (RSV) Attachment and Entry
Respiratory Syncytial Virus Infection Pathway
Response of EIF2AK4 (GCN2) to Amino Acid Deficiency
Response to Elevated Platelet Cytosolic Ca2+
Retinoid Metabolism and Transport
RHO GTPase Effectors
RHOBTB2 GTPase Cycle
Ribosomal Scanning and Start Codon Recognition
RNA Polymerase II Transcription Termination
rRNA Processing
rRNA Processing in the Nucleus and Cytosol
SARS-CoV Infections
SARS-CoV-1 Infection
SARS-CoV-1 Modulates Host Translation Machinery
SARS-CoV-1-host Interactions
SARS-CoV-2 Infection
SARS-CoV-2 Modulates Host Translation Machinery
SARS-CoV-2-host Interactions
Scavenging by Class A Receptors
Scavenging by Class F Receptors
Selenoamino Acid Metabolism
Selenocysteine Synthesis
Sensory Processing of Sound
Sensory Processing of Sound by Outer Hair Cells of the Cochlea
Serine Biosynthesis
Signaling by ALK Fusions and Activated Point Mutants
Signaling by ALK in Cancer
Signaling by Interleukins
Signaling by NOTCH
Signaling by Nuclear Receptors
Signaling by Rho GTPases
Signaling by Rho GTPases, Miro GTPases and RHOBTB3
Signaling by ROBO Receptors
Smooth Muscle Contraction
SRP-dependent Cotranslational Protein Targeting to Membrane
Synthesis, Secretion, and Inactivation of Glucagon-like Peptide-1 (GLP-1)
Translation
Translation Initiation Complex Formation
Translation of Structural Proteins 9683701
Translation of Structural Proteins 9694635
Transport of Mature mRNA Derived From an Intron-Containing Transcript
Transport of Small Molecules
Transport to the Golgi and Subsequent Modification
tRNA Aminoacylation
Unfolded Protein Response (UPR)
Vesicle-mediated Transport
Viral Infection Pathways
Viral mRNA Translation
Virus Assembly and Release
Visual Phototransduction
XBP1(S) Activates Chaperone Genes
