## Supplementary material for "Integrated tear proteomics define the molecular blueprint of corneal epithelial repair": Table S10

### Sheet: Sheet1
Table S10
Common upregulated GO Biological Process terms	Common downregulated GO Biological Process terms
Actin Filament Organization (GO:0007015)	Amino Sugar Biosynthetic Process (GO:0046349)
Actomyosin Structure Organization (GO:0031032)	AMP Metabolic Process (GO:0046033)
Acute Inflammatory Response (GO:0002526)	Establishment of Endothelial Barrier (GO:0061028)
Acute-Phase Response (GO:0006953)	Glycerolipid Catabolic Process (GO:0046503)
Acylglycerol Homeostasis (GO:0055090)	Macromolecule Modification (GO:0043412)
Alternative mRNA Splicing, via Spliceosome (GO:0000380)	Negative Regulation of Interferon-Beta Production (GO:0032688)
Antibacterial Humoral Response (GO:0019731)	Neutrophil Mediated Immunity (GO:0002446)
Antigen Processing and Presentation of Peptide Antigen via MHC Class I (GO:0002474)	Nucleotide-Sugar Biosynthetic Process (GO:0009226)
ATP Biosynthetic Process (GO:0006754)	Phosphate-Containing Compound Metabolic Process (GO:0006796)
Box C/D snoRNP Assembly (GO:0000492)	Protein Catabolic Process (GO:0030163)
Cellular Response to Cytokine Stimulus (GO:0071345)	Protein Geranylgeranylation (GO:0018344)
Cellular Response to Thyroid Hormone Stimulus (GO:0097067)	Protein Metabolic Process (GO:0019538)
Chaperone Cofactor-Dependent Protein Refolding (GO:0051085)	Protein Prenylation (GO:0018342)
Chaperone-Mediated Protein Complex Assembly (GO:0051131)	Proteolysis (GO:0006508)
Cholesterol Efflux (GO:0033344)	Purine Ribonucleotide Catabolic Process (GO:0009154)
Cholesterol Homeostasis (GO:0042632)	Purine Ribonucleotide Metabolic Process (GO:0009150)
Cholesterol Transport (GO:0030301)	UDP-N-acetylglucosamine Biosynthetic Process (GO:0006048)
CRD-mediated mRNA Stabilization (GO:0070934)	UDP-N-acetylglucosamine Metabolic Process (GO:0006047)
Cytoplasmic Translation (GO:0002181)
Cytoplasmic Translational Initiation (GO:0002183)
De Novo Post-Translational Protein Folding (GO:0051084)
DNA Metabolic Process (GO:0006259)
Epiboly Involved in Wound Healing (GO:0090505)
Epidermal Cell Differentiation (GO:0009913)
Epidermis Development (GO:0008544)
Epithelial Cell Differentiation (GO:0030855)
Epithelium Development (GO:0060429)
ERAD Pathway (GO:0036503)
Establishment of Protein Localization to Chromatin (GO:0071169)
Establishment of Protein Localization to Endoplasmic Reticulum (GO:0072599)
Fibrinolysis (GO:0042730)
Formation of Cytoplasmic Translation Initiation Complex (GO:0001732)
Gene Expression (GO:0010467)
Heterochromatin Formation (GO:0031507)
High-Density Lipoprotein Particle Assembly (GO:0034380)
High-Density Lipoprotein Particle Remodeling (GO:0034375)
Homotypic Cell-Cell Adhesion (GO:0034109)
Integrin-Mediated Signaling Pathway (GO:0007229)
Intermediate Filament Organization (GO:0045109)
Keratinocyte Differentiation (GO:0030216)
Lysosomal Lumen Acidification (GO:0007042)
Macromolecule Biosynthetic Process (GO:0009059)
Malate-Aspartate Shuttle (GO:0043490)
Maturation of LSU-rRNA (GO:0000470)
Maturation of SSU-rRNA (GO:0030490)
Maturation of SSU-rRNA Frm Tricistronic rRNA Trnscpt (GO:0000462)
Membraneless Organelle Assembly (GO:0140694)
MHC Class I Protein Complex Assembly (GO:0002397)
miRNA Metabolic Process (GO:0010586)
Modulation by Host of Viral Process (GO:0044788)
mRNA Metabolic Process (GO:0016071)
mRNA Processing (GO:0006397)
mRNA Splicing, via Spliceosome (GO:0000398)
mRNA Stabilization (GO:0048255)
Myeloid Cell Differentiation (GO:0030099)
Negative Regulation of Apoptotic Process (GO:0043066)
Negative Regulation of Blood Coagulation (GO:0030195)
Negative Regulation of Catabolic Process (GO:0009895)
Negative Regulation of Cell Migration (GO:0030336)
Negative Regulation of Cellular Component Organization (GO:0051129)
Negative Regulation of Cellular Process (GO:0048523)
Negative Regulation of Epithelial Cell Proliferation (GO:0050680)
Negative Regulation of Gene Expression (GO:0010629)
Negative Regulation of Hemostasis (GO:1900047)
Negative Regulation of Homotypic Cell-Cell Adhesion (GO:0034111)
Negative Regulation of Inflammatory Response (GO:0050728)
Negative Regulation of Lipid Biosynthetic Process (GO:0051055)
Negative Regulation of mRNA Catabolic Process (GO:1902373)
Negative Regulation of mRNA Processing (GO:0050686)
Negative Regulation of mRNA Splicing, via Spliceosome (GO:0048025)
Negative Regulation of Platelet Activation (GO:0010544)
Negative Regulation of Platelet Aggregation (GO:0090331)
Negative Regulation of Programmed Cell Death (GO:0043069)
Negative Regulation of Protein Metabolic Process (GO:0051248)
Negative Regulation of Protein Processing (GO:0010955)
Negative Regulation of Protein-Containing Complex Assembly (GO:0031333)
Negative Regulation of Proteolysis Involved in Protein Catabolic Process (GO:1903051)
Negative Regulation of RNA Splicing (GO:0033119)
Negative Regulation of Translation (GO:0017148)
Negative Regulation of Ubiquitin Protein Ligase Activity (GO:1904667)
Negative Regulation of Ubiquitin-Dependent Protein Catabolic Process (GO:2000059)
Negative Regulation of Ubiquitin-Protein Transferase Activity (GO:0051444)
Negative Regulation of Wound Healing (GO:0061045)
Neuron Development (GO:0048666)
Nuclear Export (GO:0051168)
Peptide Antigen Assembly With MHC Class I Protein Complex (GO:0002502)
Phospholipid Efflux (GO:0033700)
Phospholipid Transport (GO:0015914)
Platelet Aggregation (GO:0070527)
Positive Regulation of Amyloid Precursor Protein Catabolic Process (GO:1902993)
Positive Regulation of Apoptotic Cell Clearance (GO:2000427)
Positive Regulation of Attachment of Spindle Microtubules to Kinetochore (GO:0051987)
Positive Regulation of Catabolic Process (GO:0009896)
Positive Regulation of Cell Population Proliferation (GO:0008284)
Positive Regulation of Cellular Component Organization (GO:0051130)
Positive Regulation of Cellular Process (GO:0048522)
Positive Regulation of CoA-transferase Activity (GO:1905920)
Positive Regulation of Cytoplasmic Translation (GO:2000767)
Positive Regulation of Endocytosis (GO:0045807)
Positive Regulation of Epithelial Cell Proliferation (GO:0050679)
Positive Regulation of Gene Expression (GO:0010628)
Positive Regulation of Intrinsic Apoptotic Signaling Pathway (GO:2001244)
Positive Regulation of Intrinsic Apoptotic Signaling Pathway by P53 Class Mediator (GO:1902255)
Positive Regulation of Macromolecule Biosynthetic Process (GO:0010557)
Positive Regulation of Phagocytosis (GO:0050766)
Positive Regulation of Phospholipid Transport (GO:2001140)
Positive Regulation of Protein Catabolic Process (GO:0045732)
Positive Regulation of Protein Localization to Early Endosome (GO:1902966)
Positive Regulation of Protein Localization to Endosome (GO:1905668)
Positive Regulation of Protein Metabolic Process (GO:0051247)
Positive Regulation of Receptor-Mediated Endocytosis (GO:0048260)
Positive Regulation of Respiratory Burst (GO:0060267)
Positive Regulation of Response to Stimulus (GO:0048584)
Positive Regulation of Signal Transduction by P53 Class Mediator (GO:1901798)
Positive Regulation of Substrate Adhesion-Dependent Cell Spreading (GO:1900026)
Positive Regulation of Transferase Activity (GO:0051347)
Positive Regulation of Translation (GO:0045727)
Protein Catabolic Process (GO:0030163)
Protein Exit From Endoplasmic Reticulum (GO:0032527)
Protein Localization to Cell Periphery (GO:1990778)
Protein Localization to Cytoplasmic Stress Granule (GO:1903608)
Protein Localization to Membrane (GO:0072657)
Protein Localization to Organelle (GO:0033365)
Protein Localization to Plasma Membrane (GO:0072659)
Protein Metabolic Process (GO:0019538)
Protein Processing (GO:0016485)
Protein Stabilization (GO:0050821)
Protein Targeting to ER (GO:0045047)
Protein Targeting to Lysosome (GO:0006622)
protein-RNA Complex Assembly (GO:0022618)
Purine Ribonucleoside Triphosphate Biosynthetic Process (GO:0009206)
Purine Ribonucleoside Triphosphate Metabolic Process (GO:0009205)
Random Inactivation of X Chromosome (GO:0060816)
Receptor-Mediated Endocytosis (GO:0006898)
Reg of Nuclear-Transcribed mRNA Cat Proc, Deadenylation-Dep Decay (GO:1900152)
Reg of Nuclear-Transcribed mRNA Cat Proc, Nonsense-Mediated Decay (GO:2000623)
Regulation of Alternative mRNA Splicing, via Spliceosome (GO:0000381)
Regulation of Apoptotic Process (GO:0042981)
Regulation of Cdc42 Protein Signal Transduction (GO:0032489)
Regulation of Cell Migration (GO:0030334)
Regulation of Complement Activation (GO:0030449)
Regulation of Cytoplasmic Translation (GO:2000765)
Regulation of Endodeoxyribonuclease Activity (GO:0032071)
Regulation of Endoplasmic Reticulum Unfolded Protein Response (GO:1900101)
Regulation of Endothelial Cell Proliferation (GO:0001936)
Regulation of Fatty Acid Biosynthetic Process (GO:0042304)
Regulation of Gene Expression (GO:0010468)
Regulation of Lipid Biosynthetic Process (GO:0046890)
Regulation of Low-Density Lipoprotein Particle Clearance (GO:0010988)
Regulation of mRNA Catabolic Process (GO:0061013)
Regulation of mRNA Splicing, via Spliceosome (GO:0048024)
Regulation of mRNA Stability (GO:0043488)
Regulation of Nuclear-Transcribed mRNA Catabolic Process, Deadenylation-Dependent Decay (GO:1900151)
Regulation of Nuclear-Transcribed mRNA Catabolic Process, Nonsense-Mediated Decay (GO:2000622)
Regulation of Phagocytosis (GO:0050764)
Regulation of Primary Metabolic Process (GO:0080090)
Regulation of Programmed Cell Death (GO:0043067)
Regulation of Proteasomal Ubiquitin-Dependent Protein Catabolic Process (GO:0032434)
Regulation of Protein Catabolic Process (GO:0042176)
Regulation of Protein Localization (GO:0032880)
Regulation of Protein Localization to Early Endosome (GO:1902965)
Regulation of Protein-Containing Complex Assembly (GO:0043254)
Regulation of Receptor-Mediated Endocytosis (GO:0048259)
Regulation of RNA Splicing (GO:0043484)
Regulation of Smooth Muscle Cell Proliferation (GO:0048660)
Regulation of Substrate Adhesion-Dependent Cell Spreading (GO:1900024)
Regulation of Telomere Maintenance via Telomerase (GO:0032210)
Regulation of Toll-Like Receptor 9 Signaling Pathway (GO:0034163)
Regulation of Translation (GO:0006417)
Regulation of Translational Initiation (GO:0006446)
Regulation of Triglyceride Catabolic Process (GO:0010896)
Regulation of Ubiquitin Protein Ligase Activity (GO:1904666)
Regulation of Ubiquitin-Dependent Protein Catabolic Process (GO:2000058)
Regulatory ncRNA-mediated Gene Silencing (GO:0031047)
Regulatory ncRNA-mediated Heterochromatin Formation (GO:0031048)
Response to Calcium Ion (GO:0051592)
Response to Endoplasmic Reticulum Stress (GO:0034976)
Response to Thyroid Hormone (GO:0097066)
Reverse Cholesterol Transport (GO:0043691)
Ribonucleoprotein Complex Biogenesis (GO:0022613)
Ribosomal Large Subunit Biogenesis (GO:0042273)
Ribosomal Small Subunit Assembly (GO:0000028)
Ribosomal Small Subunit Biogenesis (GO:0042274)
Ribosome Assembly (GO:0042255)
Ribosome Biogenesis (GO:0042254)
RNA Localization to Cajal Body (GO:0090670)
RNA Processing (GO:0006396)
RNA Splicing (GO:0008380)
RNA Splicing, via Transesterification Reactions (GO:0000375)
RNA Splicing, via Transesterification Reactions With Bulged Adenosine as Nucleophile (GO:0000377)
RNA Stabilization (GO:0043489)
rRNA Metabolic Process (GO:0016072)
rRNA Processing (GO:0006364)
Secondary Alcohol Metabolic Process (GO:1902652)
Serine Family Amino Acid Biosynthetic Process (GO:0009070)
Skin Development (GO:0043588)
Small Nucleolar Ribonucleoprotein Complex Assembly (GO:0000491)
Spliceosomal Complex Assembly (GO:0000245)
Sterol Homeostasis (GO:0055092)
Stress Granule Assembly (GO:0034063)
Supramolecular Fiber Organization (GO:0097435)
Telomerase RNA Localization (GO:0090672)
Telomerase RNA Localization to Cajal Body (GO:0090671)
Translation (GO:0006412)
Triglyceride-Rich Lipoprotein Particle Remodeling (GO:0034370)
tRNA Aminoacylation for Protein Translation (GO:0006418)
U2-type Prespliceosome Assembly (GO:1903241)
Wound Healing (GO:0042060)
Zymogen Activation (GO:0031638)
