## Supplementary material for "Integrated tear proteomics define the molecular blueprint of corneal epithelial repair": Table S11

### Sheet: Sheet1
Table S11
Common upregulated GO Cellular Components terms	Common downregulated GO Cellular Components terms
Actin Cytoskeleton (GO:0015629)	Vesicle (GO:0031982)
Adherens Junction (GO:0005912)	Golgi Membrane (GO:0000139)
Asymmetric Synapse (GO:0032279)	Ficolin-1-Rich Granule Membrane (GO:0101003)
Azurophil Granule (GO:0042582)	Tertiary Granule (GO:0070820)
Azurophil Granule Lumen (GO:0035578)	Secretory Granule Membrane (GO:0030667)
Azurophil Granule Membrane (GO:0035577)	Vesicle Membrane (GO:0012506)
Bounding Membrane of Organelle (GO:0098588)	Vacuolar Lumen (GO:0005775)
Cell-Cell Junction (GO:0005911)	Ficolin-1-Rich Granule (GO:0101002)
Cell-Substrate Junction (GO:0030055)	Specific Granule Lumen (GO:0035580)
Chylomicron (GO:0042627)	Bounding Membrane of Organelle (GO:0098588)
Coated Vesicle (GO:0030135)	Specific Granule (GO:0042581)
Collagen-Containing Extracellular Matrix (GO:0062023)
COPII-coated ER to Golgi Transport Vesicle (GO:0030134)
Cornified Envelope (GO:0001533)
Cortical Granule (GO:0060473)
Cytoplasmic Stress Granule (GO:0010494)
Cytoplasmic Vesicle Lumen (GO:0060205)
Cytoskeleton (GO:0005856)
Cytosolic Large Ribosomal Subunit (GO:0022625)
Cytosolic Small Ribosomal Subunit (GO:0022627)
Desmosome (GO:0030057)
Early Endosome (GO:0005769)
Endocytic Vesicle (GO:0030139)
Endocytic Vesicle Lumen (GO:0071682)
Endolysosome (GO:0036019)
Endoplasmic Reticulum Lumen (GO:0005788)
Endoplasmic reticulum-Golgi Intermediate Compartment Membrane (GO:0033116)
Extracellular Membrane-Bounded Organelle (GO:0065010)
Extracellular Vesicle (GO:1903561)
Ficolin-1-Rich Granule (GO:0101002)
Ficolin-1-Rich Granule Lumen (GO:1904813)
Focal Adhesion (GO:0005925)
High-Density Lipoprotein Particle (GO:0034364)
Intermediate Filament (GO:0005882)
Intermediate Filament Cytoskeleton (GO:0045111)
Intracellular Membrane-Bounded Organelle (GO:0043231)
Intracellular Membraneless Organelle (GO:0043232)
Intracellular Organelle Lumen (GO:0070013)
Keratin Filament (GO:0045095)
Large Ribosomal Subunit (GO:0015934)
Low-Density Lipoprotein Particle (GO:0034362)
Lysosomal Lumen (GO:0043202)
Lysosomal Membrane (GO:0005765)
Lysosome (GO:0005764)
Lytic Vacuole (GO:0000323)
Lytic Vacuole Membrane (GO:0098852)
Nuclear Lumen (GO:0031981)
Nucleolus (GO:0005730)
Nucleus (GO:0005634)
Platelet Alpha Granule (GO:0031091)
Platelet Alpha Granule Lumen (GO:0031093)
Polymeric Cytoskeletal Fiber (GO:0099513)
Postsynaptic Density (GO:0014069)
Recycling Endosome (GO:0055037)
Recycling Endosome Membrane (GO:0055038)
Ribosome (GO:0005840)
Secretory Granule Lumen (GO:0034774)
Secretory Granule Membrane (GO:0030667)
Septin Cytoskeleton (GO:0032156)
Septin Ring (GO:0005940)
Small Ribosomal Subunit (GO:0015935)
Small-Subunit Processome (GO:0032040)
Smooth Endoplasmic Reticulum (GO:0005790)
Specific Granule (GO:0042581)
Specific Granule Lumen (GO:0035580)
Tertiary Granule (GO:0070820)
Tertiary Granule Lumen (GO:1904724)
U12-type Spliceosomal Complex (GO:0005689)
U2 snRNP (GO:0005686)
U2-type Spliceosomal Complex (GO:0005684)
Vacuolar Lumen (GO:0005775)
Vesicle (GO:0031982)
