## Supplementary material for "Integrated tear proteomics define the molecular blueprint of corneal epithelial repair": Table S12

### Sheet: Sheet1
Table S12
Common upregulated GO Molecular Function terms	Common downregulated GO Molecular Function terms
5S rRNA Binding (GO:0008097)	ADP Binding (GO:0043531)
Actin Binding (GO:0003779)	Aminopeptidase Activity (GO:0004177)
aminoacyl-tRNA Ligase Activity (GO:0004812)	Calcium-Dependent Phospholipid Binding (GO:0005544)
Cadherin Binding (GO:0045296)	Cysteine-Type Peptidase Activity (GO:0008234)
Cadherin Binding Involved in Cell-Cell Adhesion (GO:0098641)	Endopeptidase Activity (GO:0004175)
Calcium Ion Binding (GO:0005509)	Exopeptidase Activity (GO:0008238)
Cation Binding (GO:0043169)	Lysophospholipase Activity (GO:0004622)
Cholesterol Transfer Activity (GO:0120020)	Transition Metal Ion Binding (GO:0046914)
Cysteine-Type Endopeptidase Inhibitor Activity (GO:0004869)
Double-Stranded RNA Binding (GO:0003725)
Endopeptidase Inhibitor Activity (GO:0004866)
Endopeptidase Regulator Activity (GO:0061135)
Exopeptidase Activity (GO:0008238)
Fibroblast Growth Factor Binding (GO:0017134)
GTPase Binding (GO:0051020)
Kinase Binding (GO:0019900)
Lipoprotein Particle Receptor Binding (GO:0070325)
Low-Density Lipoprotein Particle Receptor Binding (GO:0050750)
Metal Ion Binding (GO:0046872)
mRNA 3'-UTR Binding (GO:0003730)
mRNA 5'-UTR Binding (GO:0048027)
mRNA Binding (GO:0003729)
Nucleosomal DNA Binding (GO:0031492)
Peptidase Inhibitor Activity (GO:0030414)
Phosphatase Binding (GO:0019902)
Phosphatidylcholine-Sterol O-acyltransferase Activator Activity (GO:0060228)
Poly-Purine Tract Binding (GO:0070717)
Poly-Pyrimidine Tract Binding (GO:0008187)
poly(A) Binding (GO:0008143)
pre-mRNA Binding (GO:0036002)
Protease Binding (GO:0002020)
Protein Homodimerization Activity (GO:0042803)
Protein Kinase Inhibitor Activity (GO:0004860)
Ribosome Binding (GO:0043022)
rRNA Binding (GO:0019843)
Serine-Type Endopeptidase Activity (GO:0004252)
Serine-Type Endopeptidase Inhibitor Activity (GO:0004867)
Serine-Type Peptidase Activity (GO:0008236)
Small Ribosomal Subunit rRNA Binding (GO:0070181)
Sterol Transfer Activity (GO:0120015)
Telomerase RNA Binding (GO:0070034)
Ubiquitin Ligase Inhibitor Activity (GO:1990948)
Ubiquitin Protein Ligase Binding (GO:0031625)
Ubiquitin-Like Protein Ligase Binding (GO:0044389)
Ubiquitin-Protein Transferase Inhibitor Activity (GO:0055105)
