## Supplementary material for "Integrated tear proteomics define the molecular blueprint of corneal epithelial repair": Table S15

### Sheet: Sheet1
Table S15.
		Term	p-value	q-value
Human-specific GO Cellular Components	Upregulated	Triglyceride-Rich Plasma Lipoprotein Particle (GO:0034385)	2.02348e-10	2.32295e-09
		Very-Low-Density Lipoprotein Particle (GO:0034361)	2.02348e-10	2.32295e-09
		Cytoplasmic Vesicle Membrane (GO:0030659)	5.90355e-10	6.51661e-09
		Platelet Dense Granule (GO:0042827)	8.00964e-08	6.21288e-07
		Membrane Attack Complex (GO:0005579)	2.37204e-07	1.6209e-06
		Endosome Membrane (GO:0010008)	4.07396e-07	2.65733e-06
		U4 snRNP (GO:0005687)	2.09363e-06	1.22627e-05
		Vesicle Coat (GO:0030120)	2.60384e-06	1.4946e-05
		Vesicle Membrane (GO:0012506)	8.66767e-06	4.52295e-05
		U5 snRNP (GO:0005682)	1.21544e-05	6.2291e-05
		U4/U6 X U5 tri-snRNP Complex (GO:0046540)	1.55478e-05	7.6935e-05
		Spliceosomal tri-snRNP Complex (GO:0097526)	1.55478e-05	7.6935e-05
		U7 snRNP (GO:0005683)	1.74312e-05	8.43627e-05
		Extrinsic Component of Cytoplasmic Side of Plasma Membrane (GO:0031234)	1.76368e-05	8.43627e-05
		Clathrin-Coated Vesicle Membrane (GO:0030665)	3.46913e-05	0.000153176
		Spherical High-Density Lipoprotein Particle (GO:0034366)	3.95967e-05	0.000172186
		Cortical Cytoskeleton (GO:0030863)	4.12172e-05	0.000176557
		Clathrin Coat of trans-Golgi Network Vesicle (GO:0030130)	4.18591e-05	0.00017667
		Clathrin-Coated Endocytic Vesicle (GO:0045334)	8.5129e-05	0.000354087
		Spliceosomal snRNP Complex (GO:0097525)	9.01201e-05	0.000369492
		Clathrin-Coated Vesicle (GO:0030136)	0.000106328	0.000428592
		Heterotrimeric G-protein Complex (GO:0005834)	0.000109015	0.000428592
		U1 snRNP (GO:0005685)	0.00013071	0.000500183
		Endocytic Vesicle Membrane (GO:0030666)	0.000133025	0.000502346
		Clathrin-Coated Endocytic Vesicle Membrane (GO:0030669)	0.000327515	0.00116046
		Cytoplasmic Side of Rough Endoplasmic Reticulum Membrane (GO:0098556)	0.000351153	0.00121423
		Platelet Dense Granule Membrane (GO:0031088)	0.000351153	0.00121423
		Clathrin Adaptor Complex (GO:0030131)	0.000415299	0.00141894
		COPI Vesicle Coat (GO:0030126)	0.000489956	0.00163508
		Platelet Dense Granule Lumen (GO:0031089)	0.000689111	0.00227327
		U2-type Precatalytic Spliceosome (GO:0071005)	0.000996406	0.00317743
		Cortical Actin Cytoskeleton (GO:0030864)	0.00112956	0.00352374
		Precatalytic Spliceosome (GO:0071011)	0.00112956	0.00352374
		trans-Golgi Network Transport Vesicle (GO:0030140)	0.00124744	0.00384962
		COPI-coated Vesicle Membrane (GO:0030663)	0.00161968	0.00489315
		Clathrin Coat (GO:0030118)	0.00161968	0.00489315
		Pseudopodium (GO:0031143)	0.00182389	0.0053414
		Rough Endoplasmic Reticulum Membrane (GO:0030867)	0.00182389	0.0053414
		Phagocytic Vesicle (GO:0045335)	0.00185555	0.00537922
		ER to Golgi Transport Vesicle Membrane (GO:0012507)	0.00201776	0.00579096
		U2-type Catalytic Step 2 Spliceosome (GO:0071007)	0.00211184	0.00594213
		Exocytic Vesicle (GO:0070382)	0.00248273	0.00685139
		Endolysosome Membrane (GO:0036020)	0.00258265	0.00705925
		Golgi Membrane (GO:0000139)	0.00280548	0.00752498
		Microvillus (GO:0005902)	0.00305536	0.00811934
		trans-Golgi Network Membrane (GO:0032588)	0.00327706	0.00862859
		Lumenal Side of Endoplasmic Reticulum Membrane (GO:0098553)	0.00387792	0.0100267
		Actin Filament (GO:0005884)	0.0044167	0.0113178
		AP-1 Adaptor Complex (GO:0030121)	0.00498628	0.0125172
		Primary Lysosome (GO:0005766)	0.00498628	0.0125172
		Golgi-associated Vesicle (GO:0005798)	0.00501561	0.0125172
		Late Endosome Membrane (GO:0031902)	0.00581519	0.0143876
		Clathrin Vesicle Coat (GO:0030125)	0.00648506	0.0159078
		Rough Endoplasmic Reticulum (GO:0005791)	0.0088783	0.0215938
		MHC Class I Protein Complex (GO:0042612)	0.0103856	0.0246336
		Membrane Raft (GO:0045121)	0.0123123	0.0285168
		COPII Vesicle Coat (GO:0030127)	0.0124513	0.0285168
		Ino80 Complex (GO:0031011)	0.0124513	0.0285168
		Mitotic Spindle Microtubule (GO:1990498)	0.0124513	0.0285168
		Cytoplasmic Side of Plasma Membrane (GO:0009898)	0.0133538	0.0299417
		Ficolin-1-Rich Granule Membrane (GO:0101003)	0.0146498	0.0323422
		Insulin-Responsive Compartment (GO:0032593)	0.015236	0.0333796
		Golgi Lumen (GO:0005796)	0.0176415	0.0383569
		U6 snRNP (GO:0005688)	0.0208628	0.0446838
		Cytolytic Granule (GO:0044194)	0.0208628	0.0446838
		Intercalated Disc (GO:0014704)	0.0210217	0.0446905
		Cell-Cell Contact Zone (GO:0044291)	0.0213583	0.0447432
		Phagocytic Vesicle Membrane (GO:0030670)	0.0213583	0.0447432
		Apical Junction Complex (GO:0043296)	0.0267419	0.0548208
		MHC Protein Complex (GO:0042611)	0.0275859	0.0553989
		Actin-Based Cell Projection (GO:0098858)	0.0276029	0.0553989
		Lipid Droplet (GO:0005811)	0.0276029	0.0553989
		Non-Motile Cilium (GO:0097730)	0.0283171	0.0564375
		Specific Granule Membrane (GO:0035579)	0.0307172	0.0607989
		Cytoplasmic Side of Endoplasmic Reticulum Membrane (GO:0098554)	0.0314059	0.0617362
		Tertiary Granule Membrane (GO:0070821)	0.0328381	0.0641126
		Autolysosome (GO:0044754)	0.0342209	0.0663607
		Late Endosome (GO:0005770)	0.0357394	0.0683814
		Endoplasmic Reticulum Membrane (GO:0005789)	0.0389782	0.0740844
		Platelet Dense Tubular Network (GO:0031094)	0.0418466	0.079013
		trans-Golgi Network (GO:0005802)	0.0425776	0.0798677
	Downregulated	Lysosomal Lumen (GO:0043202)	0.000618561	0.0187136
		Golgi Medial Cisterna (GO:0005797)	0.00496297	0.0779895
		Extracellular Vesicle (GO:1903561)	0.00673842	0.0926533
		Azurophil Granule Membrane (GO:0035577)	0.0331664	0.272174
		Microvillus (GO:0005902)	0.0331664	0.272174
		Extracellular Membrane-Bounded Organelle (GO:0065010)	0.0346403	0.272174
Murine-specific GO Cellular Components	Upregulated	Mitochondrial Matrix (GO:0005759)	8.10554e-05	0.000734902
		Hemidesmosome (GO:0030056)	0.000475567	0.00349606
		Mitochondrial Inner Membrane (GO:0005743)	0.00511497	0.0267552
		Mitochondrial Membrane (GO:0031966)	0.00582039	0.0293175
		Pyruvate Dehydrogenase Complex (GO:0045254)	0.0120043	0.0535275
		Alpha-Ketoacid Dehydrogenase Complex (GO:0045240)	0.0127002	0.0557171
		Multivesicular Body (GO:0005771)	0.0142934	0.061711
		Nuclear Stress Granule (GO:0097165)	0.0164805	0.0663837
		Oligosaccharyltransferase Complex A (GO:0160226)	0.0164805	0.0663837
		Oligosaccharyltransferase Complex B (GO:0160227)	0.0164805	0.0663837
		Nuclear Chromosome (GO:0000228)	0.0169202	0.0663837
		Podosome (GO:0002102)	0.0199488	0.0733254
		Death-Inducing Signaling Complex (GO:0031264)	0.0215493	0.0771238
		Endosome Lumen (GO:0031904)	0.0361327	0.118411
		Intracellular Vesicle (GO:0097708)	0.039934	0.126443
		U2-type Catalytic Step 1 Spliceosome (GO:0071006)	0.039934	0.126443
		MIB Complex (GO:0140275)	0.0470042	0.140496
		SAM Complex (GO:0001401)	0.0470042	0.140496
		Swr1 Complex (GO:0000812)	0.0470042	0.140496
	Downregulated	Ficolin-1-Rich Granule Lumen (GO:1904813)	1.77231e-18	2.11791e-16
		Secretory Granule Lumen (GO:0034774)	3.49872e-17	2.78732e-15
		Cytoplasmic Vesicle Lumen (GO:0060205)	4.17e-16	2.49157e-14
		Focal Adhesion (GO:0005925)	4.98411e-12	2.3824e-10
		Cell-Substrate Junction (GO:0030055)	9.72035e-12	3.87194e-10
		Vesicle Coat (GO:0030120)	5.74474e-11	1.96142e-09
		Actin Cytoskeleton (GO:0015629)	1.29898e-10	3.88072e-09
		Lysosomal Membrane (GO:0005765)	7.16015e-10	1.90142e-08
		Clathrin Adaptor Complex (GO:0030131)	4.07589e-09	8.8558e-08
		Proton-Transporting V-type ATPase, V1 Domain (GO:0033180)	9.81466e-09	1.80439e-07
		Vacuolar Proton-Transporting V-type ATPase, V1 Domain (GO:0000221)	9.81466e-09	1.80439e-07
		Polymeric Cytoskeletal Fiber (GO:0099513)	2.9615e-08	4.76299e-07
		Lytic Vacuole Membrane (GO:0098852)	3.02969e-08	4.76299e-07
		Cytoskeleton (GO:0005856)	3.18861e-08	4.76299e-07
		Cytoplasmic Vesicle Membrane (GO:0030659)	6.70029e-08	8.86761e-07
		Lysosome (GO:0005764)	7.79635e-08	9.31663e-07
		Azurophil Granule (GO:0042582)	1.21898e-07	1.38731e-06
		Microtubule (GO:0005874)	2.90678e-07	3.07346e-06
		Clathrin Coat (GO:0030118)	2.95773e-07	3.07346e-06
		Intracellular Membrane-Bounded Organelle (GO:0043231)	6.64372e-07	6.61604e-06
		Vacuolar Proton-Transporting V-type ATPase Complex (GO:0016471)	7.02859e-07	6.71933e-06
		Azurophil Granule Lumen (GO:0035578)	8.5457e-07	7.85547e-06
		Tertiary Granule Lumen (GO:1904724)	9.05151e-07	8.01227e-06
		Endosome Membrane (GO:0010008)	1.37024e-06	1.1696e-05
		Clathrin Coat of trans-Golgi Network Vesicle (GO:0030130)	1.48547e-06	1.22423e-05
		Clathrin-Coated Vesicle (GO:0030136)	2.536e-06	2.02034e-05
		Clathrin-Coated Vesicle Membrane (GO:0030665)	4.32771e-06	3.33653e-05
		AP-1 Adaptor Complex (GO:0030121)	1.30023e-05	9.41683e-05
		Endolysosome Membrane (GO:0036020)	1.40118e-05	9.84947e-05
		Cytoplasmic Side of Plasma Membrane (GO:0009898)	1.51696e-05	0.000103587
		COPI Vesicle Coat (GO:0030126)	2.17025e-05	0.000144081
		Cell-Cell Junction (GO:0005911)	3.27154e-05	0.000211324
		Clathrin Coat of Coated Pit (GO:0030132)	3.43383e-05	0.00021597
		Actin Filament (GO:0005884)	3.67035e-05	0.000224927
		Clathrin-Coated Endocytic Vesicle (GO:0045334)	5.8864e-05	0.000351713
		Microtubule Cytoskeleton (GO:0015630)	7.28792e-05	0.000424833
		Intracellular Organelle Lumen (GO:0070013)	8.08462e-05	0.000460054
		COPI-coated Vesicle Membrane (GO:0030663)	0.000107593	0.000585646
		Early Endosome (GO:0005769)	0.000107818	0.000585646
		Endolysosome (GO:0036019)	0.000139669	0.000741799
		Endocytic Vesicle (GO:0030139)	0.000266216	0.00135374
		TRAPPIII Protein Complex (GO:1990072)	0.000286448	0.00142627
		Late Endosome (GO:0005770)	0.000298895	0.00145788
		Coated Vesicle (GO:0030135)	0.000343963	0.00164414
		Clathrin Vesicle Coat (GO:0030125)	0.000418822	0.00196272
		Cytoplasmic Dynein Complex (GO:0005868)	0.000438924	0.00201736
		Cortical Cytoskeleton (GO:0030863)	0.000863885	0.00375397
		COPII Vesicle Coat (GO:0030127)	0.00106981	0.0045658
		Clathrin-Coated Endocytic Vesicle Membrane (GO:0030669)	0.00117828	0.00494049
		Axon (GO:0030424)	0.00173144	0.00713473
		Proton-Transporting V-type ATPase Complex (GO:0033176)	0.00177275	0.00718113
		AP-2 Adaptor Complex (GO:0030122)	0.00237134	0.00914112
		Clathrin Coat of Endocytic Vesicle (GO:0030128)	0.00237134	0.00914112
		trans-Golgi Network Membrane (GO:0032588)	0.00243811	0.00924933
		Nucleus (GO:0005634)	0.00260653	0.00973376
		Tight Junction (GO:0070160)	0.00363395	0.0133617
		Bicellular Tight Junction (GO:0005923)	0.00434916	0.0157492
		Multivesicular Body (GO:0005771)	0.00455441	0.0162463
		Endocytic Vesicle Membrane (GO:0030666)	0.00692281	0.0243316
		trans-Golgi Network (GO:0005802)	0.00714531	0.0247497
		ER to Golgi Transport Vesicle Membrane (GO:0012507)	0.00735731	0.0248734
		Apical Junction Complex (GO:0043296)	0.00738916	0.0248734
		Adherens Junction (GO:0005912)	0.00938496	0.0307261
		PAR Polarity Complex (GO:0120157)	0.00958747	0.0309649
		Transport Vesicle Membrane (GO:0030658)	0.0103623	0.0330211
		Peroxisome (GO:0005777)	0.0110324	0.0346941
		COPII-coated ER to Golgi Transport Vesicle (GO:0030134)	0.0115634	0.0358917
		Myofibril (GO:0030016)	0.0130681	0.039704
		Cytoplasmic Side of Endosome Membrane (GO:0010009)	0.0140778	0.0405853
		Zymogen Granule (GO:0042588)	0.0140778	0.0405853
		Zymogen Granule Membrane (GO:0042589)	0.0140778	0.0405853
		Late Endosome Membrane (GO:0031902)	0.0140945	0.0405853
		Cation-Transporting ATPase Complex (GO:0090533)	0.0147056	0.0413488
		Protein Serine/Threonine Phosphatase Complex (GO:0008287)	0.0147056	0.0413488
		Protein Phosphatase Type 2A Complex (GO:0000159)	0.0158684	0.0440993
		Kinetochore Microtubule (GO:0005828)	0.0185976	0.05109
		Dendrite (GO:0030425)	0.0192638	0.0518128
		U6 snRNP (GO:0005688)	0.0192943	0.0518128
		Cortical Actin Cytoskeleton (GO:0030864)	0.0197635	0.0524832
		Lytic Vacuole (GO:0000323)	0.0201158	0.0528316
		Microbody Lumen (GO:0031907)	0.0213997	0.0548433
		Peroxisomal Matrix (GO:0005782)	0.0213997	0.0548433
		Multivesicular Body Membrane (GO:0032585)	0.0215702	0.0548433
		AP-3 Adaptor Complex (GO:0030123)	0.025186	0.0627027
		Pseudopodium (GO:0031143)	0.025186	0.0627027
		Spindle Microtubule (GO:0005876)	0.0259725	0.0639941
		Autophagosome Membrane (GO:0000421)	0.0272173	0.0659651
		Serine/Threonine Protein Kinase Complex (GO:1902554)	0.0275961	0.0659651
		Recycling Endosome (GO:0055037)	0.0276004	0.0659651
		Coated Vesicle Membrane (GO:0030662)	0.0288143	0.0681843
		Spindle (GO:0005819)	0.0314197	0.0727205
		Amphisome Membrane (GO:1904930)	0.0317045	0.0727205
		Apical Dendrite (GO:0097440)	0.0317045	0.0727205
		Protein Kinase Complex (GO:1902911)	0.0319483	0.0727205
		Vacuolar Membrane (GO:0005774)	0.0330607	0.0745424
		Intracellular Membraneless Organelle (GO:0043232)	0.0335052	0.0748386
		Neuron Projection (GO:0043005)	0.0379349	0.0839485
		TRAPPII Protein Complex (GO:1990071)	0.0464401	0.100902
		Amphisome (GO:0044753)	0.0464401	0.100902
		P-body (GO:0000932)	0.0499502	0.10755
