## Supplementary material for "Integrated tear proteomics define the molecular blueprint of corneal epithelial repair": Table S16

### Sheet: Sheet1
Table S16.
		Term	p-value	q-value
Human-specific GO Molecular Function	Upregulated	Ribonucleoside Triphosphate Phosphatase Activity (GO:0017111)	4.54765e-13	4.88873e-11
		GTPase Activity (GO:0003924)	8.84653e-13	7.60802e-11
		GDP Binding (GO:0019003)	3.55174e-10	2.18178e-08
		Guanyl Ribonucleotide Binding (GO:0032561)	1.78925e-08	9.61719e-07
		GTP Binding (GO:0005525)	4.29086e-07	1.23005e-05
		Myosin Binding (GO:0017022)	2.38559e-06	5.69891e-05
		Myosin V Binding (GO:0031489)	3.21333e-06	7.27228e-05
		poly(U) RNA Binding (GO:0008266)	6.35379e-05	0.00097576
		Cell-Cell Adhesion Mediator Activity (GO:0098632)	0.000197488	0.00283066
		Anion Binding (GO:0043168)	0.000212931	0.00295356
		Supercoiled DNA Binding (GO:0097100)	0.000351153	0.00471862
		Insulin-Like Growth Factor II Binding (GO:0031995)	0.000684878	0.00841136
		Telomeric DNA Binding (GO:0042162)	0.000956033	0.0111107
		MHC Class II Protein Complex Binding (GO:0023026)	0.00101953	0.011241
		poly(G) Binding (GO:0034046)	0.00116884	0.0125651
		Insulin-Like Growth Factor Binding (GO:0005520)	0.00124744	0.0130829
		Single-Stranded DNA Binding (GO:0003697)	0.00147332	0.0140728
		Double-Stranded Telomeric DNA Binding (GO:0003691)	0.00182389	0.0166867
		Protein Binding Involved in Heterotypic Cell-Cell Adhesion (GO:0086080)	0.00266828	0.0220647
		Lipase Inhibitor Activity (GO:0055102)	0.00266828	0.0220647
		Dopamine Receptor Binding (GO:0050780)	0.00266828	0.0220647
		Channel Inhibitor Activity (GO:0016248)	0.00371787	0.0301639
		DNA Polymerase Binding (GO:0070182)	0.00387864	0.0303239
		Cysteine-Type Endopeptidase Activator Activity Involved in Apoptotic Process (GO:0008656)	0.00498628	0.0369673
		Protein Kinase Binding (GO:0019901)	0.00604949	0.0433547
		Insulin-Like Growth Factor I Binding (GO:0031994)	0.00648506	0.0457144
		Peptidase Activator Activity Involved in Apoptotic Process (GO:0016505)	0.00822385	0.055254
		Hyaluronic Acid Binding (GO:0005540)	0.00822385	0.055254
		Clathrin Adaptor Activity (GO:0035615)	0.0102105	0.0656736
		Apolipoprotein Receptor Binding (GO:0034190)	0.0103856	0.0656736
		Arylesterase Activity (GO:0004064)	0.0103856	0.0656736
		ATPase Binding (GO:0051117)	0.0116042	0.0723157
		Phosphatidylcholine Binding (GO:0031210)	0.0150129	0.0909233
		Phosphatase Inhibitor Activity (GO:0019212)	0.0188787	0.111203
		Disordered Domain Specific Binding (GO:0097718)	0.0207387	0.115013
		Phosphorylation-Dependent Protein Binding (GO:0140031)	0.0208628	0.115013
		G Protein-Coupled Glutamate Receptor Binding (GO:0035256)	0.0208628	0.115013
		5'-Deoxyribose-5-Phosphate Lyase Activity (GO:0051575)	0.0208628	0.115013
		G Protein-Coupled Receptor Binding (GO:0001664)	0.0216758	0.117982
		RNA Cap Binding (GO:0000339)	0.0240298	0.12916
		Phospholipase Inhibitor Activity (GO:0004859)	0.0272092	0.142682
		Cholesterol Binding (GO:0015485)	0.0335796	0.167216
		RAGE Receptor Binding (GO:0050786)	0.0342209	0.167216
		G-rich Strand Telomeric DNA Binding (GO:0098505)	0.0342209	0.167216
		Myosin Heavy Chain Binding (GO:0032036)	0.0418466	0.197737
		Clathrin Heavy Chain Binding (GO:0032050)	0.0418466	0.197737
		Complement Component C3b Binding (GO:0001851)	0.0418466	0.197737
	Downregulated	Nucleotidase Activity (GO:0008252)	1.90273e-05	0.00397671
		5'-Nucleotidase Activity (GO:0008253)	0.00035507	0.0371048
		Pyrophosphatase Activity (GO:0016462)	0.000731765	0.0509796
		Protein Geranylgeranyltransferase Activity (GO:0004661)	0.00142341	0.074373
		Beta-Galactoside (CMP) Alpha-2,3-Sialyltransferase Activity (GO:0003836)	0.00211808	0.0758508
		Alpha-(1->3)-Fucosyltransferase Activity (GO:0046920)	0.00294169	0.0758508
		Alpha-Glucosidase Activity (GO:0090599)	0.00294169	0.0758508
		Mannosidase Activity (GO:0015923)	0.00389103	0.0758508
		Phospholipase Inhibitor Activity (GO:0004859)	0.00389103	0.0758508
		Nucleoside Triphosphate Diphosphatase Activity (GO:0047429)	0.00496297	0.0797892
		Lipase Inhibitor Activity (GO:0055102)	0.00496297	0.0797892
		Fucosyltransferase Activity (GO:0008417)	0.00746236	0.110633
		Carboxypeptidase Activity (GO:0004180)	0.00794019	0.110633
		Phosphoric Diester Hydrolase Activity (GO:0008081)	0.0160906	0.210184
		Nucleoside Monophosphate Kinase Activity (GO:0050145)	0.019637	0.239183
		Metalloexopeptidase Activity (GO:0008235)	0.0237947	0.239183
		Nucleobase-Containing Compound Kinase Activity (GO:0019205)	0.0240034	0.239183
		Sialyltransferase Activity (GO:0008373)	0.0240034	0.239183
		Manganese Ion Binding (GO:0030145)	0.0250317	0.239183
		Hydrolase Activity, Hydrolyzing O-glycosyl Compounds (GO:0004553)	0.0287265	0.25016
		Metallocarboxypeptidase Activity (GO:0004181)	0.0337866	0.269816
		Serine-Type Endopeptidase Inhibitor Activity (GO:0004867)	0.0361476	0.269816
		Calcium Ion Binding (GO:0005509)	0.044097	0.292884
		NF-kappaB Binding (GO:0051059)	0.0448434	0.292884
Murine-specific GO Molecular Function	Upregulated	Hydroxymethyl-, Formyl- and Related Transferase Activity (GO:0016742)	2.42804e-05	0.00150842
		Phosphoric Diester Hydrolase Activity (GO:0008081)	3.75053e-05	0.00207112
		Oxidoreductase Activity, Acting on the CH-OH Group of Donors, NAD or NADP as Acceptor (GO:0016616)	0.000205764	0.00805504
		Phospholipase D Activity (GO:0004630)	0.00024311	0.00805504
		3-hydroxyacyl-CoA Dehydrogenase Activity (GO:0003857)	0.00024311	0.00805504
		acetyl-CoA C-acyltransferase Activity (GO:0003988)	0.000475567	0.0131309
		Oxidoreductase Activity, Acting on the Aldehyde or Oxo Group of Donors, Disulfide as Acceptor (GO:0016624)	0.000814034	0.0192655
		Endopeptidase Activity (GO:0004175)	0.00230022	0.040572
		Vitamin B6 Binding (GO:0070279)	0.00247733	0.040572
		Pyridoxal Phosphate Binding (GO:0030170)	0.00247733	0.040572
		Disulfide Oxidoreductase Activity (GO:0015036)	0.00261228	0.040572
		Actinin Binding (GO:0042805)	0.00298976	0.0411721
		Fatty acyl-CoA Hydrolase Activity (GO:0047617)	0.00298976	0.0411721
		Phospholipase Activity (GO:0004620)	0.00306512	0.0411721
		enoyl-CoA Hydratase Activity (GO:0004300)	0.00351377	0.0443583
		Long-Chain Fatty acyl-CoA Hydrolase Activity (GO:0052816)	0.00351377	0.0443583
		Metalloexopeptidase Activity (GO:0008235)	0.00371897	0.0450811
		RNA Polymerase II Core Promoter Sequence-Specific DNA Binding (GO:0000979)	0.00582908	0.064379
		Cysteine-Type Endopeptidase Activity (GO:0004197)	0.00607233	0.0646815
		Tau Protein Binding (GO:0048156)	0.00611676	0.0646815
		Phosphotransferase Activity, Phosphate Group as Acceptor (GO:0016776)	0.0066494	0.0673075
		Sulfatide Binding (GO:0120146)	0.0081614	0.0726068
		C-acetyltransferase Activity (GO:0016453)	0.0081614	0.0726068
		snRNA Binding (GO:0017069)	0.00832713	0.0726068
		Aminopeptidase Activity (GO:0004177)	0.00869502	0.0745073
		Single-Stranded RNA Binding (GO:0003727)	0.0100752	0.0820881
		Transaminase Activity (GO:0008483)	0.0106893	0.0856871
		Hydro-Lyase Activity (GO:0016836)	0.011037	0.0862984
		Acid Phosphatase Activity (GO:0003993)	0.0120043	0.0877376
		Glucosidase Activity (GO:0015926)	0.0120043	0.0877376
		Mannosyl-Oligosaccharide 1,2-Alpha-Mannosidase Activity (GO:0004571)	0.0120043	0.0877376
		Mannosyl-Oligosaccharide Mannosidase Activity (GO:0015924)	0.0120043	0.0877376
		RNA Polymerase Binding (GO:0070063)	0.0149124	0.104387
		Small GTPase Binding (GO:0031267)	0.0151478	0.104562
		Alpha-Glucosidase Activity (GO:0090599)	0.0164805	0.109211
		Nitrite Reductase Activity (GO:0098809)	0.0164805	0.109211
		Ribosomal Small Subunit Binding (GO:0043024)	0.0173281	0.111845
		Core Promoter Sequence-Specific DNA Binding (GO:0001046)	0.0208101	0.129036
		Arginine N-methyltransferase Activity (GO:0016273)	0.0215493	0.129036
		Mannosidase Activity (GO:0015923)	0.0215493	0.129036
		R-SMAD Binding (GO:0070412)	0.0227754	0.133169
		Hydrolase Activity, Hydrolyzing O-glycosyl Compounds (GO:0004553)	0.0258078	0.149145
		Protein Heterodimerization Activity (GO:0046982)	0.0267629	0.151737
		ADP Transmembrane Transporter Activity (GO:0015217)	0.0271722	0.151737
		Branched-Chain Amino Acid Transmembrane Transporter Activity (GO:0015658)	0.0271722	0.151737
		Metallopeptidase Activity (GO:0008237)	0.0279434	0.15431
		Lipoprotein Particle Binding (GO:0071813)	0.0290456	0.158634
		Transition Metal Ion Binding (GO:0046914)	0.0310168	0.167558
		Voltage-Gated Channel Activity (GO:0022832)	0.0333122	0.174275
		Aromatic Amino Acid Transmembrane Transporter Activity (GO:0015173)	0.0333122	0.174275
		Vinculin Binding (GO:0017166)	0.0333122	0.174275
		Gamma-Tubulin Binding (GO:0043015)	0.0361327	0.185133
		mRNA 3'-UTR AU-rich Region Binding (GO:0035925)	0.0361327	0.185133
		C-acyltransferase Activity (GO:0016408)	0.039934	0.196507
		Dynactin Binding (GO:0034452)	0.039934	0.196507
		Histone Methyltransferase Binding (GO:1990226)	0.039934	0.196507
		Protein-Arginine N-methyltransferase Activity (GO:0016274)	0.039934	0.196507
		ATP Transmembrane Transporter Activity (GO:0005347)	0.0470042	0.223943
		RNA Stem-Loop Binding (GO:0035613)	0.0470042	0.223943
		Carbonate Dehydratase Activity (GO:0004089)	0.0470042	0.223943
		Sterol Binding (GO:0032934)	0.0473119	0.223943
		NF-kappaB Binding (GO:0051059)	0.0482615	0.224168
	Downregulated	Cadherin Binding (GO:0045296)	4.87615e-32	2.26741e-29
		Anion Binding (GO:0043168)	6.39761e-11	1.48744e-08
		Protein Homodimerization Activity (GO:0042803)	9.92953e-11	1.53908e-08
		Protein Kinase Binding (GO:0019901)	1.16665e-06	0.000135623
		Intramolecular Phosphotransferase Activity (GO:0016868)	1.70764e-06	0.00014701
		Oxidoreductase Activity, Acting on the CH-OH Group of Donors, NAD or NADP as Acceptor (GO:0016616)	2.0268e-06	0.00014701
		Actin Binding (GO:0003779)	2.51491e-06	0.00014701
		Clathrin Adaptor Activity (GO:0035615)	2.5292e-06	0.00014701
		Kinase Binding (GO:0019900)	3.95309e-06	0.000204243
		Racemase and Epimerase Activity, Acting on Carbohydrates and Derivatives (GO:0016857)	7.28419e-06	0.000338715
		Alcohol Dehydrogenase (NADP+) Activity (GO:0008106)	9.66553e-06	0.000408588
		ATPase Activity, Coupled to Transmembrane Movement of Ions, Rotational Mechanism (GO:0044769)	2.17025e-05	0.000707978
		Proton-Transporting ATPase Activity, Rotational Mechanism (GO:0046961)	2.17025e-05	0.000707978
		Glutathione Transferase Activity (GO:0004364)	2.18988e-05	0.000707978
		Small GTPase Binding (GO:0031267)	2.2838e-05	0.000707978
		Protein Phosphatase Regulator Activity (GO:0019888)	2.52053e-05	0.000732528
		GTPase Binding (GO:0051020)	3.94454e-05	0.00107895
		Ubiquitin Binding (GO:0043130)	7.37039e-05	0.00190402
		Cysteine-Type Endopeptidase Activity (GO:0004197)	0.000119109	0.00276929
		SH3 Domain Binding (GO:0017124)	0.000198743	0.00440074
		Ubiquitin-Like Protein Conjugating Enzyme Activity (GO:0061650)	0.000209596	0.00443011
		Zinc Ion Binding (GO:0008270)	0.000246057	0.00497463
		deNEDDylase Activity (GO:0019784)	0.000310797	0.00602168
		Protein Serine/Threonine Kinase Activity (GO:0004674)	0.000588226	0.0104503
		Syntaxin Binding (GO:0019905)	0.000601053	0.0104503
		1-Alkyl-2-Acetylglycerophosphocholine Esterase Activity (GO:0003847)	0.000606793	0.0104503
		Ubiquitin Conjugating Enzyme Activity (GO:0061631)	0.000656461	0.0109019
		MAP Kinase Kinase Activity (GO:0004708)	0.000804784	0.0129043
		Ubiquitin-Like Protein Ligase Binding (GO:0044389)	0.000870756	0.0134967
		GTP Binding (GO:0005525)	0.00100709	0.0149808
		Deaminase Activity (GO:0019239)	0.00103094	0.0149808
		Oxidoreductase Activity, Acting on NAD(P)H, Quinone or Similar Compound as Acceptor (GO:0016655)	0.00106981	0.0150746
		Metal Ion Binding (GO:0046872)	0.00128909	0.0176302
		Guanyl Ribonucleotide Binding (GO:0032561)	0.00134935	0.0179271
		Aldehyde Dehydrogenase (NAD+) Activity (GO:0004029)	0.00139055	0.0179389
		Proton Transmembrane Transporter Activity (GO:0015078)	0.00181619	0.0216546
		Tubulin Binding (GO:0015631)	0.00198979	0.0231313
		NAD Binding (GO:0051287)	0.00207369	0.0235187
		Protein Kinase Activator Activity (GO:0030295)	0.00227592	0.0251977
		Phosphoserine Residue Binding (GO:0050815)	0.00237134	0.0256435
		Carboxylic Ester Hydrolase Activity (GO:0052689)	0.00298099	0.0315036
		MAP-kinase Scaffold Activity (GO:0005078)	0.00330748	0.0327229
		Aldose Reductase (NADPH) Activity (GO:0004032)	0.00330748	0.0327229
		Clathrin Heavy Chain Binding (GO:0032050)	0.00330748	0.0327229
		Ubiquitin-Like Protein Peptidase Activity (GO:0019783)	0.00373091	0.0361432
		Calcium Channel Inhibitor Activity (GO:0019855)	0.00444037	0.0404857
		Carbohydrate Kinase Activity (GO:0019200)	0.00444037	0.0404857
		Dynactin Binding (GO:0034452)	0.00444037	0.0404857
		Alcohol Dehydrogenase [NAD(P)+] Activity (GO:0018455)	0.00480005	0.0429236
		Ubiquitin Protein Ligase Binding (GO:0031625)	0.00594285	0.0521401
		Phospholipid Transfer Activity (GO:0120014)	0.00662945	0.0570869
		Protein Serine/Threonine Kinase Activator Activity (GO:0043539)	0.00697174	0.0589429
		GDP-dissociation Inhibitor Activity (GO:0005092)	0.00733825	0.0598647
		Tropomyosin Binding (GO:0005523)	0.00733825	0.0598647
		Kinase Activity (GO:0016301)	0.00817385	0.064421
		Tau Protein Binding (GO:0048156)	0.00861392	0.0656635
		Ion Channel Inhibitor Activity (GO:0008200)	0.00861392	0.0656635
		Aldehyde Dehydrogenase [NAD(P)+] Activity (GO:0004030)	0.00912012	0.0665399
		Calcium-Dependent Cysteine-Type Endopeptidase Activity (GO:0004198)	0.00912012	0.0665399
		Uridylyltransferase Activity (GO:0070569)	0.00958747	0.0665399
		Ceramide 1-Phosphate Binding (GO:1902387)	0.00958747	0.0665399
		Cytochrome-B5 Reductase Activity, Acting on NAD(P)H (GO:0004128)	0.00958747	0.0665399
		Intramolecular Oxidoreductase Activity, Interconverting Aldoses and Ketoses (GO:0016861)	0.00958747	0.0665399
		Protein Serine/Threonine/Tyrosine Kinase Activity (GO:0004712)	0.0101531	0.0694291
		Protein Kinase Regulator Activity (GO:0019887)	0.0104102	0.0701555
		Phosphatidylinositol-4,5-Bisphosphate Binding (GO:0005546)	0.0108012	0.0717508
		Microtubule Binding (GO:0008017)	0.0118786	0.0767159
		Sterol Transfer Activity (GO:0120015)	0.0130681	0.0829669
		Phosphotransferase Activity, Alcohol Group as Acceptor (GO:0016773)	0.0132033	0.0829669
		Protein Phosphorylated Amino Acid Binding (GO:0045309)	0.0140442	0.0839255
		Acid-Amino Acid Ligase Activity (GO:0016881)	0.0140778	0.0839255
		Guanylyltransferase Activity (GO:0070568)	0.0140778	0.0839255
		Phosphofructokinase Activity (GO:0008443)	0.0140778	0.0839255
		Protease Binding (GO:0002020)	0.014277	0.0840353
		Magnesium Ion Binding (GO:0000287)	0.0153005	0.088934
		Ubiquitin-Specific Protease Binding (GO:1990381)	0.0158684	0.0899852
		Cadherin Binding Involved in Cell-Cell Adhesion (GO:0098641)	0.0158684	0.0899852
		Metalloaminopeptidase Activity (GO:0070006)	0.0185976	0.104191
		Carbonyl Reductase (NADPH) Activity (GO:0004090)	0.0192943	0.104324
		Calcium-Independent Phospholipase A2 Activity (GO:0047499)	0.0192943	0.104324
		K48-linked Polyubiquitin Modification-Dependent Protein Binding (GO:0036435)	0.0192943	0.104324
		Endopeptidase Regulator Activity (GO:0061135)	0.0197635	0.105633
		Oxidoreductase Activity, Acting on the CH-CH Group of Donors, NAD or NADP as Acceptor (GO:0016628)	0.0215702	0.113979
		GTPase Activity (GO:0003924)	0.0247543	0.123279
		Vitamin B6 Binding (GO:0070279)	0.0247865	0.123279
		Pyridoxal Phosphate Binding (GO:0030170)	0.0247865	0.123279
		Pentosyltransferase Activity (GO:0016763)	0.0248019	0.123279
		STAT Family Protein Binding (GO:0097677)	0.025186	0.123279
		Cytidylyltransferase Activity (GO:0070567)	0.025186	0.123279
		Phosphatase Activity (GO:0016791)	0.0259725	0.125804
		Adenyl Ribonucleotide Binding (GO:0032559)	0.0277583	0.130045
		Protein Phosphatase Activator Activity (GO:0072542)	0.0282463	0.130045
		Phosphatase Activator Activity (GO:0019211)	0.0282463	0.130045
		Alcohol Dehydrogenase (NAD+) Activity (GO:0004022)	0.0282463	0.130045
		Ribonucleoside Triphosphate Phosphatase Activity (GO:0017111)	0.0310748	0.141664
		Potassium Ion Binding (GO:0030955)	0.0317045	0.142846
		Oxidoreductase Activity, Acting on the Aldehyde or Oxo Group of Donors, NAD or NADP as Acceptor (GO:0016620)	0.0319483	0.142846
		Kinase Inhibitor Activity (GO:0019210)	0.0324561	0.143734
		Polyubiquitin Modification-Dependent Protein Binding (GO:0031593)	0.0330607	0.14503
		Phosphatidylinositol Bisphosphate Binding (GO:1902936)	0.0343496	0.149277
		Protein Kinase C Binding (GO:0005080)	0.0352813	0.150686
		Myosin Binding (GO:0017022)	0.0353221	0.150686
		Endopeptidase Activator Activity (GO:0061133)	0.0358907	0.15172
		Phosphatidylinositol Transfer Activity (GO:0008526)	0.0388038	0.15555
		Myosin Heavy Chain Binding (GO:0032036)	0.0388038	0.15555
		Oxidoreductase Activity, Acting on NAD(P)H, Heme Protein as Acceptor (GO:0016653)	0.0388038	0.15555
		Dipeptidase Activity (GO:0016805)	0.0388038	0.15555
		Transferrin Receptor Binding (GO:1990459)	0.0388038	0.15555
		Dipeptidyl-Peptidase Activity (GO:0008239)	0.0388038	0.15555
		Actin Monomer Binding (GO:0003785)	0.0400709	0.15658
		Calcium/Calmodulin-Dependent Protein Kinase Activity (GO:0004683)	0.0400709	0.15658
		Low-Density Lipoprotein Particle Receptor Binding (GO:0050750)	0.0400709	0.15658
		Acetyltransferase Activity (GO:0016407)	0.0444857	0.169935
		Kinase Activator Activity (GO:0019209)	0.044585	0.169935
		BMP Receptor Binding (GO:0070700)	0.0464401	0.170037
		Ubiquitin-Protein Transferase Activator Activity (GO:0097027)	0.0464401	0.170037
		Toll-like Receptor Binding (GO:0035325)	0.0464401	0.170037
		cAMP-dependent Protein Kinase Regulator Activity (GO:0008603)	0.0464401	0.170037
		Cysteine-Type Endopeptidase Activator Activity Involved in Apoptotic Process (GO:0008656)	0.0464401	0.170037
		Phosphotransferase Activity, Phosphate Group as Acceptor (GO:0016776)	0.0491314	0.177101
		NAD+ poly-ADP-ribosyltransferase Activity (GO:0003950)	0.0491314	0.177101
